# The juvenile hormone receptor Methoprene-tolerant is involved in the sterilizing effect of pyriproxyfen on adult *Aedes aegypti* mosquitoes

**DOI:** 10.1101/2020.05.31.126508

**Authors:** Tahmina Hossain Ahmed, T. Randolph Saunders, Donald Mullins, Mohammad Zillur Rahman, Jinsong Zhu

**Author notes:** Corresponding author (JZ).

## Abstract

Exposure of adult mosquitoes to pyriproxyfen (PPF), an analog of insect juvenile hormone (JH), has shown promise to effectively sterilize female mosquitoes. However, the underlying mechanisms of the PPF-induced decrease in mosquito fecundity are largely unknown. We performed a comprehensive study to dissect the mode of PPF action in *Aedes aegypti* mosquitoes. Exposure to PPF prompted the overgrowth of primary follicles in sugar-fed *Ae. aegypti* females but blocked the development of primary follicles at Christopher’s Stage III after blood feeding. Secondary follicles were precociously activated in PPF-treated mosquitoes. Moreover, PPF substantially altered the expression of many genes that are essential for mosquito physiology and oocyte development in the fat body and ovary. In particular, many metabolic genes were differentially expressed in response to PPF treatment, thereby affecting the mobilization and utilization of energy reserves. Furthermore, PPF treatment on the previtellogenic female adults considerably modified mosquito responses to JH and 20-hydroxyecdysone (20E), two major hormones that govern mosquito reproduction. Krüppel homolog 1, a JH-inducible transcriptional regulator, showed consistently elevated expression after PPF exposure. Conversely, PPF upregulated the expression of several key players of the 20E regulatory cascades, including *HR3* and *E75A*, in the previtellogenic stage. After blood-feeding, the expression of these 20E response genes was significantly weaker in PPF-treated mosquitoes than the solvent-treated control groups. RNAi-mediated knockdown of the Methoprene-tolerant (Met) protein, the JH receptor, partially rescued the impaired follicular development after PPF exposure and substantially increased the hatching of the eggs produced by PPF-treated female mosquitoes. Thus, the results suggested that PPF relied on Met to exert its sterilizing effects on female mosquitoes. In summary, this study finds that PPF exposure disturbs normal hormonal responses and metabolism in *Ae. aegypti*, shedding light on the molecular targets and the downstream signaling pathways activated by PPF.

**Author summary:** *Aedes aegypti* mosquitoes are responsible for the transmission of dengue, yellow fever, chikungunya, and Zika fever. Insecticides are widely used as the primary tool in the prevention and control of these infectious diseases. In light of the rapid increase of insecticide resistance in mosquito populations, there is an urgent need to find new classes of insecticides with a different mode of action. Here we found that pyriproxyfen, an analog of insect juvenile hormone (JH), had a large impact on the oocyte development, both before and after blood feeding, in female mosquitoes. Pyriproxyfen disturbed normal hormonal responses and caused metabolic shifting in female adults. These actions appear to collectively impair oocyte development and substantially reduce viable progenies of female mosquitoes. Besides, we demonstrated the involvement of the JH receptor Met in pyriproxyfen-induced female sterilization. This study significantly advances our understanding of mosquito reproductive biology and the molecular basis of pyriproxyfen action, which are invaluable for the development of new mosquito control strategies.
