## Supplementary material for "The juvenile hormone receptor Methoprene-tolerant is involved in the sterilizing effect of pyriproxyfen on adult *Aedes aegypti* mosquitoes": List of DEGs in the fat body at 120 h PE transcriptome

### Sheet: PPF_120h PE_Fat body
Table S4: List of DEGs in the fat body at 120 h PE transcriptome
Transcript ID	Gene name	Gene description	log2 Fold-Change	padj
AAEL000006-RC		phosphoenolpyruvate carboxykinase	-1.10345	1.89729e-07
AAEL000049-RA		three prime repair exonuclease 1, putative	0.976763	9.46811e-09
AAEL000053-RA		myotubularin	-2.09491	0.000121853
AAEL000064-RA		dopachrome-conversion enzyme (DCE) isoenzyme, putative	-0.961223	1.16767e-09
AAEL000080-RA		phosphoenolpyruvate carboxykinase	-0.874225	1.66554e-06
AAEL000109-RA		Enolase-phosphatase E1 (EC 3.1.3.77)(2,3-diketo-5-methylthio-1-phosphopentane phosphatase)	-1.28328	5.22348e-52
AAEL000147-RA		single-stranded DNA binding protein, putative	1.16703	6.88565e-22
AAEL000154-RA			-1.67099	0.000520743
AAEL000157-RA			-1.17294	0.00508899
AAEL000186-RA			-2.70082	1.22358e-27
AAEL000193-RA		Histone-lysine N-methyltransferase	-1.87139	2.55445e-13
AAEL000211-RA			-1.26365	2.11952e-13
AAEL000214-RA		vacuolar protein sorting (vps33)	0.809245	0.00228716
AAEL000217-RA		serine/threonine protein kinase	-1.00134	1.10278e-05
AAEL000223-RA		alpha-glucosidase	-1.88207	0.000166941
AAEL000246-RA	GPRSTN	GPCR Frizzled/Smoothened Family	-3.34153	3.9818e-14
AAEL000252-RA			-3.61434	8.31715e-23
AAEL000263-RA		Zinc finger protein jing homolog	-2.23605	1.08988e-08
AAEL000288-RA			0.873673	0.00347055
AAEL000335-RA		lamin	-4.96862	6.26576e-36
AAEL000370-RA		acyl-CoA oxidase	1.49134	1.79373e-108
AAEL000416-RA			-2.23085	2.57321e-15
AAEL000442-RA	osk	protein oskar	-4.57158	6.20936e-20
AAEL000500-RA			2.53416	1.9263e-71
AAEL000516-RA		juvenile hormone-inducible protein, putative	0.914954	6.81798e-08
AAEL000541-RB		fasciclin, putative	0.924549	0.00271844
AAEL000566-RA			2.28394	5.58196e-46
AAEL000574-RA			0.872711	1.41279e-11
AAEL000584-RA		sex-determining region y protein, sry	-3.07056	2.62938e-09
AAEL000589-RA		serine/threonine protein kinase	-0.857009	3.48556e-05
AAEL000647-RA			-0.808032	2.61223e-29
AAEL000651-RA		alpha-amylase	-1.09602	0.000275198
AAEL000661-RA		t-cell specific transcription factor, tcf	-2.00318	0.00012574
AAEL000672-RA		cyclin a	-0.984439	2.135e-10
AAEL000703-RA		glycogen phosphorylase	-0.93558	9.09465e-12
AAEL000706-RA		serine palmitoyltransferase	0.952708	1.20313e-23
AAEL000713-RA		reticulon/nogo	0.81843	6.50504e-26
AAEL000739-RA			-3.42795	3.44246e-12
AAEL000757-RB		anterior fat body protein	-1.29266	8.41039e-10
AAEL000769-RA		arginine/serine-rich splicing factor	-1.58332	0.00887544
AAEL000776-RA			-5.85837	2.16965e-40
AAEL000813-RA		dimethylaniline monooxygenase	2.42565	2.72498e-05
AAEL000820-RA		dimethylaniline monooxygenase	1.69608	0.00591571
AAEL000839-RA		O-fucosyltransferase, putative	-1.20564	0.00735786
AAEL000845-RA		Protein-tyrosine phosphatase	0.942622	0.00101676
AAEL000851-RA		predicted G-protein coupled receptor (GPCR)	0.905299	0.00186131
AAEL000857-RA			-0.882981	1.24357e-05
AAEL000902-RA		sugar transporter	-1.9334	2.58128e-120
AAEL000923-RA			-3.3322	2.07905e-09
AAEL000961-RA			-4.32348	1.72989e-53
AAEL000973-RA			1.99566	8.36955e-153
AAEL000999-RA		DNA replication licensing factor MCM7	-1.64845	9.87242e-12
AAEL001061-RB	GSTD1	glutathione S-transferase (GSTD1)	-1.31292	3.44259e-06
AAEL001099-RA		DEAD box polypeptide	1.0861	7.08878e-40
AAEL001113-RA		inorganic phosphate cotransporter, putative	0.848138	1.33257e-145
AAEL001127-RA		defective proboscis extension response, putative	-2.05387	0.000559277
AAEL001128-RA		AMP dependent coa ligase	-0.877818	6.46034e-26
AAEL001194-RA	FAS1	fatty acid synthase	-1.81914	0
AAEL001209-RA		sodium-dependent phosphate transporter	-0.880214	5.60469e-76
AAEL001232-RA		tubulointerstitial nephritis antigen	1.11608	3.25888e-06
AAEL001308-RA		CRAL/TRIO domain-containing protein	1.38829	7.83286e-83
AAEL001315-RA			-0.976484	0.00425829
AAEL001328-RA			0.824009	5.37245e-16
AAEL001355-RA			0.818005	7.50104e-05
AAEL001357-RA			-1.40136	2.20933e-07
AAEL001390-RA			-1.46999	9.77298e-20
AAEL001401-RA	LRIM10A	leucine-rich immune protein (Short)	0.905049	1.33073e-97
AAEL001414-RA	LRIM9	leucine-rich immune protein (Short)	1.45255	0
AAEL001417-RA	LRIM7	leucine-rich immune protein (Short)	1.68194	1.06175e-103
AAEL001420-RA	LRIM8	leucine-rich immune protein (Short)	0.999019	0
AAEL001439-RA	mRpL22	mitochondrial ribosomal protein, L22, putative	-0.892288	0.00120755
AAEL001448-RA			0.918104	1.50562e-08
AAEL001459-RA		deltex	1.0909	0.000726222
AAEL001480-RA		phosphoglucomutase	1.98017	6.73213e-102
AAEL001492-RA		cgmp-dependent 3,5-cyclic phosphodiesterase	-1.55293	0.000418188
AAEL001498-RA			1.75369	3.46667e-19
AAEL001511-RA			-1.17685	1.62706e-05
AAEL001515-RA	DEBCL	autophagy related gene DEBCL	-1.27714	1.56294e-12
AAEL001520-RA			-0.977942	0.00128712
AAEL001532-RA		FAD NAD binding oxidoreductases	0.844104	1.15902e-10
AAEL001556-RA			0.815643	1.85376e-05
AAEL001559-RA			-1.87264	0.000905658
AAEL001577-RA			-1.39951	1.03191e-41
AAEL001635-RA			-2.29378	6.98665e-08
AAEL001651-RA			-2.12988	3.01598e-11
AAEL001655-RA		structural maintenance of chromosomes 4 smc4	-1.54799	1.29875e-08
AAEL001666-RA			-3.65766	9.73739e-12
AAEL001673-RA		actin	0.860451	4.14439e-100
AAEL001690-RA		serine-type enodpeptidase	0.965163	0.00180931
AAEL001693-RA		serine-type enodpeptidase	1.47504	0.00852842
AAEL001698-RA		charged multivesicular body protein 4b	1.07105	2.35852e-13
AAEL001699-RA		adenylate cyclase	0.982101	4.2785e-10
AAEL001749-RA		ventrhoid transmembrane protein, putative	-1.87154	0.000976687
AAEL001752-RB		chloride channel protein 3	0.827956	1.56181e-05
AAEL001796-RA		Nuclear hormone receptor (HR78)	0.87656	8.67739e-07
AAEL001833-RA		juvenile hormone-inducible protein, putative	1.11371	2.41033e-06
AAEL001847-RA			-0.962052	1.73646e-18
AAEL001864-RA		eukaryotic translation initiation factor 4E binding protein (4EBP)	0.974826	7.35953e-77
AAEL001882-RA			1.17957	2.3775e-07
AAEL001904-RA		Arp2/3 complex 34 kDa subunit	-1.0338	0.000176852
AAEL001958-RA			-3.40254	4.93092e-11
AAEL001968-RB		zinc transporter	0.81732	0.000243504
AAEL001976-RA		cAMP-dependent protein kinase catalytic subunit	-2.56574	7.49912e-08
AAEL001984-RA			-0.915862	0.00305644
AAEL001998-RA			0.889872	7.14205e-99
AAEL002010-RA			1.59003	3.81468e-29
AAEL002065-RA		hydroxymethylglutaryl-coa lyase	-2.01865	4.59555e-19
AAEL002103-RA		histone H1, putative	-4.10192	1.50744e-17
AAEL002107-RA		sulfide quinone reductase	-1.27288	0.00529252
AAEL002116-RA		supercoiling factor, putative	-2.33113	5.31231e-05
AAEL002124-RA	CLIPD6	Clip-Domain Serine Protease family D	-1.00433	2.97323e-05
AAEL002140-RA		transcription initiation factor IIA (TFIIA), gamma chain	0.811808	0.00550597
AAEL002185-RA		cuticle protein, putative	-1.56531	0.00091753
AAEL002261-RA		GTP cyclohydrolase i	0.920499	2.2276e-26
AAEL002281-RA			-3.96998	1.0128e-14
AAEL002295-RA		leucine-rich transmembrane protein	1.19788	4.42117e-19
AAEL002320-RA			-3.36953	4.34635e-10
AAEL002369-RA			-1.20905	1.99835e-06
AAEL002390-RA		zinc finger protein	1.20008	2.15884e-25
AAEL002399-RA		Aspartate aminotransferase	-0.833394	1.0292e-22
AAEL002549-RA	sosie	protein sosie	0.848354	0.000265832
AAEL002586-RA			-4.58775	4.88872e-21
AAEL002595-RA		serine protease	-0.963172	2.53592e-20
AAEL002652-RA			-3.21567	5.99272e-09
AAEL002665-RA		matrix metalloproteinase	-1.29048	8.26884e-10
AAEL002686-RA		testisin precursor, putative	-0.830755	0.00130339
AAEL002696-RA			-1.22771	4.25287e-05
AAEL002714-RA		kinesin-like protein KIF23 (mitotic kinesin-like protein 1)	-0.837694	1.94734e-05
AAEL002726-RA		D7 protein, putative	1.78453	1.58533e-10
AAEL002731-RA	SRPN14	Serine Protease Inhibitor (serpin) homologue	-0.840393	0.00590674
AAEL002757-RA			1.55787	1.53862e-05
AAEL002777-RA			0.949443	4.53679e-05
AAEL002815-RA			0.917833	1.12022e-55
AAEL002833-RA		cathepsin l	1.54406	1.0386e-299
AAEL002847-RA			-1.71458	0.00500947
AAEL002848-RA		tubulin beta chain	1.31733	2.63071e-07
AAEL002856-RA			0.805463	0.000115951
AAEL002860-RA		Mitochondrial pyruvate carrier	-2.02891	6.97287e-116
AAEL002898-RA			-0.814883	4.6149e-05
AAEL002968-RA			-5.32792	3.02763e-31
AAEL002969-RA		brain chitinase and chia	1.29172	4.81352e-57
AAEL003009-RA		zinc finger protein	1.31965	1.16875e-76
AAEL003056-RA		brain chitinase and chia	1.30503	7.90231e-08
AAEL003060-RA		female-specific chymotrypsin	1.96225	0
AAEL003075-RA			0.862852	6.29038e-11
AAEL003150-RA		alpha-n-acetylglucosaminidase	1.42479	1.46367e-10
AAEL003154-RA		aldo-keto reductase	-1.06912	0.0014153
AAEL003214-RA		salivary gland growth factor	1.35691	0.000196256
AAEL003237-RA		low molecular weight protein-tyrosine-phosphatase	1.58515	9.35271e-08
AAEL003253-RA	CLIPB13B	Clip-Domain Serine Protease family B.	-1.09944	0.00244229
AAEL003259-RA		pupal cuticle protein 78E, putative	-6.11535	2.71621e-60
AAEL003279-RA		clip-domain serine protease, putative	-0.920753	4.81801e-05
AAEL003299-RA			-2.58979	2.52383e-61
AAEL003424-RA		zinc carboxypeptidase	1.02139	0.00222275
AAEL003426-RA		Sodium-dependent phosphate transporter	1.88389	0.00180035
AAEL003428-RA			-1.21245	7.16237e-31
AAEL003434-RA		alpha-amylase	1.34445	3.84682e-18
AAEL003451-RA			-1.84741	0.00233064
AAEL003457-RA			-2.11081	1.47502e-20
AAEL003461-RA		mitochondrial intermediate peptidase	-0.855797	9.81789e-13
AAEL003497-RA		farnesyl-pyrophosphate synthetase	-0.81271	3.19786e-12
AAEL003503-RA		ras-related protein Rab-7	0.839297	7.57323e-46
AAEL003518-RA		calcium-transporting ATPase 2 (ATPase 2)	1.28918	1.89403e-73
AAEL003540-RA			-0.822181	4.58281e-05
AAEL003599-RA		Sulfiredoxin	1.77893	4.64117e-17
AAEL003606-RA		purine biosynthesis protein 6, pur6	-1.08493	1.50973e-09
AAEL003619-RA		sodium/chloride dependent amino acid transporter	3.59486	7.62934e-280
AAEL003624-RA		sodium/chloride dependent amino acid transporter	-2.24457	1.77205e-07
AAEL003626-RA		sodium/chloride dependent amino acid transporter	3.61279	6.84541e-189
AAEL003632-RA	CLIPB39	Clip-Domain Serine Protease family B.	1.03982	0.0062058
AAEL003645-RA		stearoyl-coa desaturase	0.959722	4.03282e-11
AAEL003651-RA			0.959711	0.000122338
AAEL003697-RA	SRPN17	Serine Protease Inhibitor (serpin) homologue	-1.39656	2.59499e-16
AAEL003726-RA			0.979	0.00960206
AAEL003742-RA		glucosylceramidase	-1.04141	0.00118539
AAEL003857-RA	DEFD	defensin anti-microbial peptide	3.24611	6.16927e-15
AAEL003861-RA		bmp-induced factor	-2.79495	8.06395e-09
AAEL003873-RB		Glycerol-3-phosphate dehydrogenase	0.95963	2.81373e-06
AAEL003893-RA		DNA repair protein xp-c / rad4	-0.963621	0.00276458
AAEL003896-RA		serine/threonine protein kinase	-1.38521	4.24666e-08
AAEL003899-RA		sugar transporter	1.516	3.71619e-47
AAEL003934-RA			-1.96914	1.43742e-18
AAEL003965-RA		calpain 4, 6, 7, invertebrate	-1.63352	0.000261871
AAEL003977-RA		elongase, putative	-0.866822	1.28634e-05
AAEL003993-RA		cyclohex-1-ene-1-carboxyl-CoA hydratase, putative	-0.803929	5.69363e-30
AAEL004048-RA		UNC93A protein, putative	1.17563	4.37092e-05
AAEL004120-RA		Niemann-Pick Type C-2, putative	1.57763	6.60471e-128
AAEL004127-RA		acyl-coa dehydrogenase	1.1069	1.44488e-14
AAEL004212-RA			0.985932	6.09289e-07
AAEL004213-RA		monocarboxylate transporter	2.32847	3.63095e-05
AAEL004221-RA		glycogen synthase	-1.45437	1.05205e-30
AAEL004235-RA		kinesin-like protein Klp10A	-0.958741	9.37464e-09
AAEL004247-RA		Sialin, Sodium/sialic acid cotransporter, putative	0.8465	0.00031161
AAEL004271-RA			-0.878228	0.00121322
AAEL004277-RA			2.08287	0.000378431
AAEL004278-RA			-0.803999	3.11441e-46
AAEL004297-RA		ATP-citrate synthase	-1.62473	2.71858e-224
AAEL004302-RA			-2.07709	2.29293e-05
AAEL004305-RA			-2.32034	2.14927e-11
AAEL004311-RA			0.834818	0.000363239
AAEL004313-RA		fk506-binding protein	0.809515	3.91561e-40
AAEL004316-RA			-2.68567	6.17815e-07
AAEL004342-RA	OBP18	odorant binding protein OBP18	-1.08566	2.23147e-21
AAEL004386-RA	pxt	chorion peroxidase	-6.943	4.3507e-98
AAEL004388-RA	HPX8A	heme peroxidase	-6.34805	6.5065e-50
AAEL004390-RA	HPX8B	heme peroxidase	-6.24123	1.33085e-177
AAEL004422-RA			0.988342	3.12708e-05
AAEL004434-RA		transketolase	-1.05134	6.66556e-127
AAEL004474-RA		non-receptor serine/threonine protein kinase	-1.2007	5.67003e-08
AAEL004486-RA		valacyclovir hydrolase	1.46837	2.76932e-09
AAEL004493-RA		ribosome biogenesis protein tsr1 (20S rRNA accumulation protein 1)	-0.805564	3.41233e-68
AAEL004509-RA		Kynurenine formamidase	1.01142	1.10537e-05
AAEL004521-RA			-0.820087	1.46793e-05
AAEL004522-RA	GAM1	gambicin anti-microbial peptide	-1.32396	6.71361e-47
AAEL004562-RA		DNA polymerase eta	-1.63436	0.000103856
AAEL004566-RA		myo inositol monophosphatase	1.15371	2.51694e-12
AAEL004579-RA		short-chain dehydrogenase	-1.40847	0.00344875
AAEL004607-RA		Adenylyltransferase and sulfurtransferase MOCS3 (Molybdenum cofactor synthesis protein 3)	-0.808003	4.25913e-07
AAEL004633-RA		nicastrin, putative	0.837687	0.00146297
AAEL004634-RA		condensin	-0.873069	0.00199516
AAEL004701-RA		Argininosuccinate synthase (EC 6.3.4.5)(Citrulline--aspartate ligase)	-2.93928	1.62348e-48
AAEL004713-RA			-1.74578	2.11371e-20
AAEL004719-RA			1.00792	6.09569e-22
AAEL004728-RA		5-methyltetrahydrofolate:homocysteine methyltransferase	-0.85355	0.00813168
AAEL004739-RA		acyl-coa dehydrogenase	-1.2132	2.86549e-64
AAEL004798-RA		Mucin-like peritrophin	2.59955	3.3187e-61
AAEL004799-RA			-3.12028	1.06723e-13
AAEL004805-RA		potassium-dependent sodium-calcium exchanger, putative	1.44903	3.17406e-61
AAEL004809-RA			1.35712	1.20569e-93
AAEL004941-RA	CYP6AK1	cytochrome P450	1.9688	5.60917e-72
AAEL004976-RA			-1.84527	3.24128e-06
AAEL004978-RA		DEAD box ATP-dependent RNA helicase	-2.81959	3.24549e-142
AAEL004987-RA			-1.27932	2.51345e-66
AAEL005000-RA			-1.51742	0.000289966
AAEL005001-RA		aquaporin	1.27183	9.98958e-18
AAEL005017-RA			0.947709	5.2773e-26
AAEL005029-RA			-1.0713	0.00185551
AAEL005035-RA		1,4-dihydroxy-2-naphthoate octaprenyltransferase	0.992585	1.29453e-05
AAEL005043-RA		ATP-dependent bile acid permease	1.3816	0.000326823
AAEL005049-RA		heterogeneous nuclear ribonucleoprotein	-5.36076	9.76927e-32
AAEL005064-RA	CLIPB5	Clip-Domain Serine Protease family B.	-1.12184	1.38975e-05
AAEL005071-RA		GTP binding protein	0.934295	1.65387e-06
AAEL005141-RA			1.12709	0.000656127
AAEL005179-RA			1.20334	7.05508e-08
AAEL005197-RA			1.1458	3.68194e-08
AAEL005199-RA		Carboxylic ester hydrolase	-2.29419	6.12173e-08
AAEL005212-RA			-3.13476	1.33272e-08
AAEL005216-RA			-1.63714	1.16048e-11
AAEL005239-RA		gh regulated tbc protein-1	0.965902	4.50482e-14
AAEL005276-RA		target of myb1 (tom1)	0.873116	1.00553e-05
AAEL005288-RA			-2.20976	0.000135647
AAEL005289-RA		ornithine aminotransferase	-1.06821	8.63421e-05
AAEL005316-RA			1.06787	0.00270856
AAEL005336-RA		d-3-phosphoglycerate dehydrogenase	0.95893	2.96624e-44
AAEL005342-RA			1.15475	1.45981e-07
AAEL005358-RA			0.860133	0.000848715
AAEL005390-RA		importin	-0.929385	0.00233064
AAEL005408-RA		annexin x	0.842384	2.69697e-07
AAEL005411-RA		equilibrative nucleoside transporter	-1.45338	2.4745e-37
AAEL005428-RA			-0.850661	0.000243504
AAEL005473-RA			-1.46068	3.30684e-05
AAEL005510-RA		WD-repeat protein	-1.08774	0.00573576
AAEL005518-RA			-1.49263	7.51944e-18
AAEL005524-RA		Adenosylhomocysteinase	0.889457	1.06898e-11
AAEL005573-RA		GTP-binding protein era	-1.08822	4.56775e-09
AAEL005593-RA			0.992186	1.30638e-114
AAEL005617-RA		UTP-glucose-1-phosphate uridylyltransferase 2	-1.30435	1.26336e-32
AAEL005641-RA	CTLGA5	C-Type Lectin (CTL) - galactose binding.	0.982536	3.19823e-05
AAEL005655-RB		sorting nexin	0.94922	6.38796e-09
AAEL005749-RA		lysosomal alpha-mannosidase (mannosidase alpha class 2b member 1)	-1.6705	2.72993e-16
AAEL005769-RA		glucose dehydrogenase	-1.29407	3.45653e-13
AAEL005770-RA	OPB21	odorant binding protein OBP21	2.32914	6.05143e-14
AAEL005772-RA	OBP22	odorant binding protein OBP22	1.17854	7.3097e-15
AAEL005790-RA		malic enzyme	-2.36593	1.42795e-13
AAEL005849-RA		synaptic vesicle protein	3.71202	0
AAEL005918-RA		ATP-binding cassette transporter	0.889049	2.41338e-12
AAEL005938-RA			-2.6152	5.07397e-06
AAEL005961-RA		actin	-1.24704	2.6163e-22
AAEL005991-RA		tricarboxylate transport protein	-0.881496	2.85439e-36
AAEL005997-RA		allergen, putative	-1.36438	1.73127e-171
AAEL006002-RA			1.53298	9.81113e-17
AAEL006002-RB			2.71376	1.12051e-06
AAEL006004-RA			1.39215	1.50144e-100
AAEL006028-RA			1.69027	3.56261e-20
AAEL006053-RA			1.46155	2.43593e-05
AAEL006073-RA		ubiquitin-conjugating enzyme E2-230k	-0.979348	0.000136326
AAEL006113-RA		cystinosin	1.11485	0.0026083
AAEL006118-RA	mRpL55	mitochondrial ribosomal protein, L55	1.41152	0.00346892
AAEL006138-RA			7.93038	0
AAEL006154-RA			-1.74972	0.00407966
AAEL006156-RA			2.09283	1.25217e-10
AAEL006161-RB	CLIPB31	Clip-Domain Serine Protease family B	0.887307	6.60044e-06
AAEL006168-RA	CLIPB42	Clip-Domain Serine Protease family B.	0.902365	1.49573e-06
AAEL006169-RA		Lysosomal aspartic protease Precursor	0.800156	4.96441e-31
AAEL006177-RA		histone acetyltransferase type b catalytic subunit	-1.06259	9.77897e-05
AAEL006235-RA			-1.50422	6.92626e-07
AAEL006240-RA		purple acid phosphatase, putative	1.34281	3.58742e-18
AAEL006248-RA		p37NB protein, putative	-1.03992	4.91196e-12
AAEL006249-RA		poly(a) polymerase cid (pap) (caffein-induced death protein)	-1.19917	1.75441e-14
AAEL006298-RA			-1.29335	0.000359391
AAEL006323-RA			-1.60356	5.35248e-13
AAEL006340-RA			-2.2099	0.000170539
AAEL006350-RA			-3.25189	2.39125e-09
AAEL006354-RA		epoxide hydrolase	-3.86937	7.50448e-14
AAEL006359-RA		sulfotransferase (sult)	-1.30661	0.00156731
AAEL006361-RA	SCRC2	Class C Scavenger Receptor (Sushi/SCR/CCP MAM and Somatomedin B domains).	2.67412	1.93105e-07
AAEL006362-RA		mitochondrial solute carrier	0.945009	8.42854e-46
AAEL006364-RA			1.79786	1.21749e-38
AAEL006390-RA		vacuolar proton ATPases	1.44625	1.60546e-14
AAEL006407-RA			-1.97107	0.000158997
AAEL006440-RA		serine/threonine-protein kinase pk61c	0.914309	0.00254151
AAEL006449-RA		ser/thr protein kinase-lyk4	1.01107	1.10502e-23
AAEL006492-RA		centrin, putative	-3.02023	5.44456e-08
AAEL006496-RA		steroid dehydrogenase	-1.75895	0.003663
AAEL006520-RB			-0.804136	0.00358884
AAEL006523-RA		crk	-1.7611	0.000252041
AAEL006542-RA		retinoid-inducible serine carboxypeptidase	3.03458	3.61206e-116
AAEL006556-RA			-3.66208	4.04388e-12
AAEL006563-RA	Vcp	Vitellogenic carboxypeptidase Precursor	6.72831	0
AAEL006581-RA		juvenile hormone-inducible protein, putative	1.75021	2.81367e-15
AAEL006607-RA		juvenile hormone-inducible protein, putative	1.84049	0.000320169
AAEL006611-RA		ER membrane protein complex subunit 3	0.871735	5.52384e-09
AAEL006642-RA		Tubulin alpha chain	0.891726	2.16533e-153
AAEL006704-RA		fibrinogen and fibronectin	-1.5551	1.48288e-138
AAEL006718-RA		Sugar transporter SWEET	0.953438	0.000333805
AAEL006720-RA			-2.17971	0.000219708
AAEL006726-RA	inx4	Innexin	-4.49835	2.72627e-32
AAEL006741-RA			0.981488	1.67515e-58
AAEL006788-RA		replication factor C, 37-kDa subunit, putative	-0.889105	0.00790351
AAEL006794-RA		dicer-2	1.11638	9.54528e-61
AAEL006805-RA	CYP9J2	cytochrome P450	1.30566	6.51242e-34
AAEL006823-RA		AMP dependent ligase	1.69674	8.20825e-05
AAEL006830-RA		yellow protein precursor	-4.03239	9.12397e-33
AAEL006865-RB			-2.81163	6.38154e-07
AAEL006876-RA		igf2 mRNA binding protein, putative	-3.09701	7.45746e-38
AAEL006883-RA			0.916854	0.00014262
AAEL006884-RA			-3.00335	4.44823e-08
AAEL006890-RA			-0.829942	1.16529e-34
AAEL006892-RA			-0.860785	0.00302485
AAEL006902-RA		serine-type enodpeptidase,	4.93872	3.68226e-34
AAEL006904-RA			1.28454	6.85639e-13
AAEL006953-RA			-1.12756	3.67501e-101
AAEL006971-RA			3.05949	0
AAEL007006-RA	CLIPA17	Clip-Domain Serine Protease family A.	0.852886	3.46677e-06
AAEL007040-RA		lozenge	-2.00702	0.0007678
AAEL007045-RA			-1.79791	0.00105207
AAEL007046-RA		mitochondrial brown fat uncoupling protein	-1.81765	7.01943e-08
AAEL007049-RA		proteasome subunit beta type	0.979344	7.66223e-16
AAEL007080-RA		glycerol-3-phosphate acyltransferase	-0.943167	6.77293e-22
AAEL007097-RA		4-nitrophenylphosphatase	-5.5796	7.07438e-120
AAEL007128-RA		sugar transporter	3.60191	9.65445e-23
AAEL007139-RA		Sugar transporter	2.30432	3.09507e-06
AAEL007171-RA		Protein phosphatase 2c	-3.661	2.05165e-25
AAEL007191-RA		amino acid transporter	2.00769	0.0005463
AAEL007226-RA		nidogen	-0.97999	0.00317697
AAEL007251-RA		zinc finger protein, putative	-1.15839	0.00315066
AAEL007282-RB		syntaxin binding protein-1,2,3	1.48706	0.00271874
AAEL007291-RA		replication factor A, 14kD-subunit, putative	1.51629	1.36854e-28
AAEL007295-RA			-1.79438	0.00238527
AAEL007332-RA		cornichon protein, putative	0.92587	4.17211e-05
AAEL007342-RA			0.902376	5.32791e-11
AAEL007368-RA			-1.75666	1.97415e-06
AAEL007374-RA		yellow protein precursor, putative	-1.63795	2.05133e-13
AAEL007375-RB		pyruvate dehydrogenase	1.62917	0.000364941
AAEL007432-RA		serine collagenase 1 precursor, putative	-2.70356	3.20492e-18
AAEL007447-RA			-1.94023	7.39459e-08
AAEL007500-RA			-0.824725	0.000601021
AAEL007534-RA			2.49693	9.0442e-20
AAEL007544-RA		serine/threonine-protein kinase chk2 (cds1)	-1.60457	1.40065e-08
AAEL007555-RA		acyl-coa dehydrogenase	-1.23603	4.6189e-26
AAEL007562-RA			-1.01567	0.00316995
AAEL007584-RA			-4.26429	4.06642e-24
AAEL007593-RA	CLIPC2	Clip-Domain Serine Protease family C.	-0.922321	4.88124e-12
AAEL007603-RA	OBP10	odorant binding protein (OBP10)	-1.09125	0.00339504
AAEL007653-RA		allantoinase	-2.67942	4.41603e-85
AAEL007657-RA		low-density lipoprotein receptor (ldl)	-6.37708	1.32105e-74
AAEL007661-RA		rab-40	-1.78725	0.000901128
AAEL007667-RA			-2.50214	1.74937e-19
AAEL007677-RA		phospholysine phosphohistidine inorganic pyrophosphate phosphatase	-1.43454	0.00577828
AAEL007686-RA			1.67513	3.86045e-49
AAEL007726-RA			-1.68965	0.00235757
AAEL007731-RA		Pep12p, putative	1.25663	6.44995e-32
AAEL007765-RB	SRPN10	Serine Protease Inhibitor (serpin) likely cleavage at K/R. Transcript A.	1.31216	0.00022707
AAEL007768-RA	MYD	TOLL pathway signalling.	0.897871	0.00234138
AAEL007784-RA			-1.12314	1.28757e-05
AAEL007793-RA		alkyldihydroxyacetonephosphate synthase	-1.91591	0.00138168
AAEL007808-RA	CYP4D39	cytochrome P450	-1.29211	1.53452e-08
AAEL007810-RA			-1.55227	0.00109922
AAEL007816-RA	CYP4D23	cytochrome P450	0.920534	0.000332772
AAEL007855-RA			-1.80604	0.00266895
AAEL007879-RA			-2.79825	2.31328e-07
AAEL007880-RA		ornithine decarboxylase	1.09804	1.61492e-106
AAEL007882-RB		histone H1, putative	-1.63125	0.00859445
AAEL007913-RA		sulfotransferase (sult)	1.18622	3.30024e-42
AAEL007942-RA		fibrinogen and fibronectin	-1.94042	1.56841e-25
AAEL007962-RA	GSTE4	glutathione transferase	-1.32564	9.12978e-07
AAEL008028-RA		monocarboxylate transporter	-0.885638	5.76949e-21
AAEL008080-RA		trypsin-eta, putative	1.09181	1.42423e-26
AAEL008094-RA			1.18523	1.66215e-05
AAEL008098-RA	PIWI2	PIWI	-3.07051	1.70092e-08
AAEL008136-RA		Heme oxygenase	0.83196	0.00290638
AAEL008137-RA			-1.92063	0.00114196
AAEL008159-RA		short-chain dehydrogenase	-1.72799	9.03864e-06
AAEL008182-RA			-1.7317	0.00339504
AAEL008219-RA		elongase, putative	0.89753	0.00255038
AAEL008256-RA		cyclin A3, putative	-3.44108	1.61186e-10
AAEL008316-RA		mitotic spindle assembly checkpoint protein mad2	-1.94223	0.000867373
AAEL008366-RA		pyruvate dehydrogenase	-0.927431	2.87038e-10
AAEL008397-RA	GPXH2	Glutathione peroxidase	0.826664	8.27215e-05
AAEL008431-RA		kinase anchor protein	-0.835221	2.38092e-11
AAEL008452-RA		alpha-amylase	1.70895	7.69121e-102
AAEL008485-RA			1.52849	2.29785e-31
AAEL008500-RA		DEAD box ATP-dependent RNA helicase	-2.277	3.29177e-72
AAEL008511-RA			-2.2835	9.33469e-05
AAEL008527-RA		Zinc metalloprotease	-0.895501	0.0015256
AAEL008579-RA		Zinc finger protein	-1.86787	6.29834e-10
AAEL008580-RA			-3.76851	1.02558e-14
AAEL008600-RA		zinc carboxypeptidase	1.0941	0.00753734
AAEL008601-RA	mRpL28	39S mitochondrial ribosomal protein L28	1.21971	2.05177e-27
AAEL008607-RA		tep3	-1.21524	1.56505e-48
AAEL008620-RA		D7 protein, putative	1.45112	1.94244e-231
AAEL008623-RA			1.44471	1.86276e-05
AAEL008651-RA			-1.19686	0.009554
AAEL008671-RA		Mitochondrial fission 1 protein	0.857811	1.01133e-09
AAEL008678-RA			-4.13173	7.04257e-17
AAEL008680-RA		Ubiquitin-related modifier 1 homolog	0.858245	8.89243e-05
AAEL008692-RA		barrier-to-autointegration factor, putative	0.800858	2.16975e-06
AAEL008742-RA			-0.888292	0.000629971
AAEL008743-RA		tetratricopeptide repeat protein, putative	-1.02184	6.7922e-05
AAEL008751-RA		glucosyl/glucuronosyl transferases	1.19026	1.45683e-05
AAEL008789-RA		apolipophorin-III, putative	-2.77183	7.41607e-139
AAEL008829-RA			-5.44942	2.3734e-37
AAEL008844-RA		calcium-binding protein, putative	-1.01813	2.20879e-14
AAEL008849-RA		selenophosphate synthase	-0.831973	1.54096e-11
AAEL008884-RA			-1.61021	0.00795379
AAEL008928-RC	Kir2A	inward-rectifying potassium channel	1.16437	4.82686e-14
AAEL008931-RA	Kir2B	inward-rectifying potassium channel	2.13137	0.000138686
AAEL008958-RA		forkhead box protein (AaegFOXK1)	-1.08559	7.37679e-29
AAEL008970-RA			-2.85427	2.67264e-07
AAEL009018-RA		cytochrome P450	-1.02454	7.39738e-09
AAEL009093-RA		crumbs	-0.983971	0.00129862
AAEL009100-RA		mitochondrial oxodicarboxylate carrier	1.04807	0.000710012
AAEL009112-RA			1.02084	0.0041201
AAEL009181-RA		Uncharacterized protein AEGI23	-1.4093	1.52981e-07
AAEL009205-RA			2.97751	5.95994e-11
AAEL009214-RA		diazepam binding inhibitor, putative	-0.965708	7.5236e-12
AAEL009227-RA		kinesin heavy chain	-2.75231	2.27012e-07
AAEL009235-RA			-3.69906	3.87576e-17
AAEL009238-RA			-2.9149	6.76164e-13
AAEL009249-RA		Coronin	0.88302	4.58909e-05
AAEL009291-RA		retinoid-inducible serine carboxypeptidase (serine carboxypeptidase)	-0.848279	3.8507e-11
AAEL009330-RA		carbonic anhydrase II, putative	0.870433	2.67495e-06
AAEL009359-RA			-2.28082	9.26189e-14
AAEL009531-RA		niemann-pick C1	2.21584	1.69617e-09
AAEL009562-RA			-2.13171	0.000228417
AAEL009596-RA		sterol o-acyltransferase	-2.72886	9.65333e-13
AAEL009625-RA		short-chain dehydrogenase	-1.29428	4.74798e-113
AAEL009639-RA		Ubiquitin-like protein	-1.61634	0.00670991
AAEL009642-RA		cathepsin b	4.78218	0
AAEL009709-RA			-2.35557	5.45814e-05
AAEL009722-RA		clip-domain serine protease, putative	-0.991957	4.67315e-10
AAEL009731-RA		epsilon-trimethyllysine 2-oxoglutarate dioxygenase	-1.02847	1.32515e-09
AAEL009749-RA		Sodium-dependent phosphate transporter	-1.57389	0.00080843
AAEL009760-RA		Niemann-Pick Type C-2, putative	2.03336	1.63962e-38
AAEL009786-RA			-0.892035	0.00254873
AAEL009789-RA			-3.20127	2.19044e-14
AAEL009838-RA		glycogen debranching enzyme	-1.09609	1.22238e-16
AAEL009844-RA			1.29427	0.00445656
AAEL009872-RA		alanine aminotransferase	-2.04098	1.99106e-232
AAEL009888-RA	CCC2	sodium-coupled cation-chloride cotransporter	3.09573	1.92244e-57
AAEL009899-RA			-1.07549	6.42463e-134
AAEL009987-RA			-2.99539	7.27097e-08
AAEL010008-RA		crotonobetainyl-CoA-hydratase, putative	-1.2525	7.49128e-56
AAEL010021-RA		serine/threonine-protein kinase 38 (ndr2 protein kinase)	-1.79832	0.00100697
AAEL010085-RA		DNA polymerase epsilon subunit, putative	-1.71362	0.00141653
AAEL010094-RA		cyclin b	-3.3617	6.08119e-11
AAEL010097-RA			-6.11426	6.06057e-157
AAEL010108-RA		sex-determining protein fem-1	0.845795	1.08512e-09
AAEL010109-RA			-1.12072	0.00165797
AAEL010175-RA			-1.76405	0.00396223
AAEL010219-RA		sugar transporter	-1.03988	4.5158e-10
AAEL010229-RA			-4.12941	1.19969e-18
AAEL010240-RA			-4.04012	4.63979e-16
AAEL010284-RA		aliphatic nitrilase, putative	1.2934	4.56794e-07
AAEL010290-RA		Short-chain dehydrogenase	-3.13102	1.52727e-13
AAEL010321-RA		porphobilinogen deaminase	-0.838563	0.00269938
AAEL010327-RA		Six/sine homebox transcription factors	-2.56783	8.08371e-06
AAEL010338-RA			-0.907284	0.0011831
AAEL010342-RA		racGTPase-activating protein	-1.71529	3.75399e-05
AAEL010344-RA		SEC14, putative	-1.97738	1.01625e-05
AAEL010366-RA		glucosyl/glucuronosyl transferases	-1.21235	1.37977e-15
AAEL010379-RA		ATP-binding cassette transporter	-1.50663	1.44005e-31
AAEL010382-RA		aldehyde oxidase	-1.39419	1.93421e-18
AAEL010398-RA			1.20374	0.00110783
AAEL010404-RA			0.826444	0.000731999
AAEL010414-RA		set domain protein	-1.91034	1.50658e-21
AAEL010430-RA		ras-related protein, putative	0.964702	1.60062e-10
AAEL010434-RA		vitellogenin-A1 precursor	3.36764	0
AAEL010480-RA		serine-pyruvate aminotransferase	0.904745	2.33595e-06
AAEL010583-RA		ubiquitin conjugating enzyme 7 interacting protein	-3.15578	4.64715e-09
AAEL010593-RA			-2.90298	1.58354e-07
AAEL010602-RA		starch branching enzyme ii	-3.01717	2.82909e-194
AAEL010634-RA			1.26168	2.64102e-143
AAEL010640-RA		phosphoribosylamine-glycine ligase	-1.56856	7.42787e-58
AAEL010653-RA		alpha-l-fucosidase	1.37197	4.6669e-07
AAEL010661-RA		phospholipid scramblase 1,	1.18073	8.2824e-31
AAEL010671-RA		oxidoreductase	1.45838	0.000468745
AAEL010694-RA		5-formyltetrahydrofolate cyclo-ligase	-1.07481	3.33443e-13
AAEL010764-RA		aldehyde dehydrogenase	1.71932	5.66346e-27
AAEL010803-RA		ncd	-1.44116	0.00205156
AAEL010879-RA			1.32089	2.37263e-34
AAEL010891-RA			0.806844	0.00882844
AAEL010895-RA			0.814763	0.00928779
AAEL010909-RA			1.10415	0.000269891
AAEL010938-RA		l-asparaginase	1.53518	6.33554e-05
AAEL011049-RA		condensin, XCAP-G'-subunit, putative	-0.861007	0.00740176
AAEL011050-RA			0.932306	5.06405e-05
AAEL011055-RA		chaperone protein DNAj	-1.11394	1.37563e-46
AAEL011070-RA	CTLGA3	C-Type Lectin (CTL)	-1.18645	3.05976e-09
AAEL011085-RA			-4.44105	1.98579e-19
AAEL011130-RA		alcohol dehydrogenase	-2.21539	2.81544e-20
AAEL011158-RB		disulfide oxidoreductase	-1.71328	0.00461925
AAEL011206-RA		aminoacylase, putative	1.4044	0.000344614
AAEL011263-RA		phosphatidylethanolamine-binding protein	-1.11932	0.000129478
AAEL011273-RA	ucdk1	uridine cytidine kinase i	-0.947497	3.65109e-10
AAEL011287-RA		ubiquitin specific protease	-2.11891	4.25967e-09
AAEL011313-RA		Epoxide hydrolase	-1.16146	0.00913722
AAEL011314-RA		Epoxide hydrolase	-1.59353	0.00010058
AAEL011330-RA			-2.27733	5.71453e-06
AAEL011338-RA			2.39995	1.26722e-35
AAEL011383-RA		MAGE-41 protein, putative	-1.38233	0.00557085
AAEL011394-RA			0.94355	7.82977e-08
AAEL011424-RA		Histone H3	-4.23462	4.39013e-23
AAEL011470-RA		cis,cis-muconate transport protein MucK, putative	-2.65704	5.72042e-23
AAEL011472-RA			-1.89757	0.00157052
AAEL011519-RA		sucrose transport protein	-0.852474	5.10048e-05
AAEL011520-RA		sucrose transport protein	1.01093	6.09007e-08
AAEL011527-RA		eukaryotic translation initiation factor	0.954631	2.80163e-43
AAEL011532-RA			-3.76354	1.64676e-13
AAEL011553-RA		trypsin	-1.8325	0.00232483
AAEL011562-RA	Dronc	caspase (long)	1.05927	3.77849e-08
AAEL011582-RA			-1.9052	0.0014981
AAEL011621-RA	CTLMA13	C-Type Lectin (CTL) - mannose binding.	0.995528	0.00428137
AAEL011622-RA		serine protease, putative	0.886353	1.41674e-10
AAEL011639-RA		WAP four-disulfide core domain protein 2 precursor, putative	1.24412	1.80616e-21
AAEL011648-RA		cyclin d	-1.66479	0.00583287
AAEL011653-RA		thyroid hormone receptor interactor	-2.88121	7.20908e-08
AAEL011665-RA			0.81717	6.88018e-07
AAEL011715-RA			-1.66591	0.00601606
AAEL011718-RA			-1.28777	3.07799e-10
AAEL011756-RA		aldehyde dehydrogenase	-0.863599	1.04603e-22
AAEL011771-RA			-1.63109	5.17067e-05
AAEL011791-RA			-4.01739	2.47323e-18
AAEL011836-RA			-1.64056	0.00682286
AAEL011868-RA			-1.21331	0.000519572
AAEL011870-RA		rap55	-1.46487	3.71525e-62
AAEL011927-RA		mind bomb	-1.44693	3.1431e-12
AAEL011965-RA		nuclear lamin L1 alpha, putative	0.825723	0.00492352
AAEL012015-RA		DEAD box ATP-dependent RNA helicase	-4.50747	8.78482e-25
AAEL012018-RA			-5.11789	7.50969e-28
AAEL012093-RA		leucine-rich transmembrane protein	1.31737	0.00486724
AAEL012105-RA		Zinc finger protein-like 1 homolog	0.828426	0.00590695
AAEL012134-RA		pur-alpha	-1.90798	0.00018994
AAEL012178-RA			-1.75926	0.00352376
AAEL012217-RA		protease m1 zinc metalloprotease	-1.73467	8.48709e-14
AAEL012266-RA	CYP4C38	cytochrome P450	-1.10063	0.00276195
AAEL012318-RA		2-amino-3-ketobutyrate coenzyme a ligase	-1.78904	0.000359532
AAEL012360-RA			0.935596	2.92904e-17
AAEL012380-RA	PGRPLA	Peptidoglycan Recognition Protein (Long)	1.70123	2.12037e-43
AAEL012388-RA			-1.92894	1.46611e-06
AAEL012390-RA			1.19872	1.10876e-42
AAEL012418-RA		deoxyribonuclease ii	-1.75918	0.00193614
AAEL012430-RA		AMP dependent ligase	-1.5504	0.00117553
AAEL012453-RA			-3.46117	1.02431e-10
AAEL012465-RA			-1.08005	0.000575883
AAEL012509-RA		Carboxylic ester hydrolase	-1.85119	2.38373e-72
AAEL012519-RA		actin binding protein, putative	-1.51729	1.17011e-06
AAEL012520-RA		Nop2p, putative	-1.2434	0.000111418
AAEL012528-RA		tetraspanin, putative	1.79006	0.00231646
AAEL012538-RA	LRIM6	leucine-rich immune protein (Short)	2.07731	7.24383e-11
AAEL012556-RA		Ofd1 protein, putative	0.87194	0.00140892
AAEL012579-RA		Aspartate aminotransferase	-1.07231	0.00321825
AAEL012616-RA		NADP transhydrogenase	-2.35113	5.15383e-140
AAEL012629-RA		deoxyuridine 5'-triphosphate nucleotidohydrolase	-1.90091	2.93348e-19
AAEL012639-RA			2.16348	6.60063e-05
AAEL012644-RA			2.21795	1.08456e-08
AAEL012659-RA		protein serine/threonine kinase, putative	-2.47054	2.00743e-05
AAEL012701-RA		ATP-binding cassette sub-family A member 3, putative	0.941872	5.04168e-11
AAEL012702-RA		ATP-binding cassette sub-family A member 3, putative	1.10727	1.25729e-16
AAEL012708-RA			-3.64008	5.0747e-12
AAEL012776-RA		protease m1 zinc metalloprotease	-1.24366	0.00306481
AAEL012783-RA		protease m1 zinc metalloprotease	2.63048	7.02503e-88
AAEL012819-RA		vacuolar ATP synthase subunit g	0.841755	0.00069033
AAEL012825-RA		bifunctional purine biosynthesis protein	-0.895149	4.55418e-09
AAEL012840-RA		stathmin	-3.936	3.60874e-18
AAEL012852-RA		trypsin	1.84143	2.3194e-08
AAEL012853-RA			1.59552	2.79472e-72
AAEL012860-RA			-1.97298	2.43119e-45
AAEL012886-RA		Carboxylic ester hydrolase (Fragment)	-0.997463	0.000697225
AAEL012960-RA		importin alpha	-3.92562	5.53575e-49
AAEL012981-RA		sugar transporter	2.38249	1.13402e-09
AAEL012998-RA			-2.48035	1.46611e-06
AAEL013025-RA			-4.21068	8.52636e-20
AAEL013072-RA			-1.02028	5.89223e-07
AAEL013088-RA			1.12304	4.40688e-20
AAEL013140-RA			-1.3456	2.17973e-11
AAEL013171-RA	HPX2	heme peroxidase	1.00337	2.85457e-30
AAEL013204-RA			-2.73918	1.50596e-06
AAEL013218-RA		thiamine transporter	3.41595	2.62256e-14
AAEL013295-RA			-3.81135	1.17409e-14
AAEL013300-RA			-1.62876	0.00639689
AAEL013305-RA		bifunctional dihydrofolate reductase-thymidylate synthase	-0.816682	1.51254e-05
AAEL013338-RA		lethal(2)essential for life protein, l2efl	-6.22898	3.3493e-67
AAEL013356-RA			1.64478	7.33432e-05
AAEL013356-RB			1.66234	1.01142e-10
AAEL013374-RA		disconnected protein	-1.11131	2.13585e-06
AAEL013410-RA			-0.996499	2.85759e-05
AAEL013453-RA		sarcolemmal associated protein, putative	-1.69562	0.00569723
AAEL013490-RA			1.40672	1.14596e-74
AAEL013491-RA		short-chain dehydrogenase	1.05097	7.43504e-17
AAEL013492-RA	PPO5	prophenoloxidase	2.035	1.00216e-44
AAEL013515-RA		pupal cuticle protein, putative	-0.939541	7.64198e-73
AAEL013542-RA		elongase, putative	0.854231	0.00105741
AAEL013544-RA		snail protein, putative	-2.86065	6.49093e-08
AAEL013611-RA		AMP dependent ligase	0.812681	3.97887e-08
AAEL013623-RA		trypsin	1.3663	9.05759e-31
AAEL013633-RA		ubiquitin-conjugating enzyme h	-1.01699	0.0096795
AAEL013635-RA			-1.08214	0.00928633
AAEL013637-RA		homogentisate 1,2-dioxygenase	-1.62003	8.38969e-24
AAEL013689-RA		neuronal calcium sensor, putative	1.47673	2.20627e-06
AAEL013692-RA	PIWI3	PIWI	-3.37545	3.89049e-10
AAEL013703-RA		trypsin	1.39828	1.47556e-59
AAEL013715-RA		trypsin	2.19151	4.41596e-17
AAEL013721-RA		RNA binding protein, putative	-2.93003	1.62611e-07
AAEL013752-RA		Rfx5	-1.43072	1.57769e-06
AAEL013812-RA			2.34236	9.25896e-09
AAEL013813-RA			-3.33064	8.73759e-10
AAEL013822-RA			-2.80401	6.93395e-07
AAEL013884-RA		synaptic vesicle protein	1.11317	3.89134e-22
AAEL013897-RA		n-acetylglucosaminyltransferase vi	-0.811962	0.00348234
AAEL013940-RA		chromatin assembly factor i P60 subunit	-2.24167	7.39719e-10
AAEL013984-RA			-0.821559	3.5519e-16
AAEL014053-RA		vacuolar proton ATPases	0.85891	1.57168e-11
AAEL014084-RA		kinesin eg-5	-2.56701	2.51777e-06
AAEL014137-RA	CLIPB25	Clip-Domain Serine Protease family B.	-1.5156	5.98341e-05
AAEL014171-RA			-1.84322	0.00217716
AAEL014180-RA			-3.32668	6.05185e-13
AAEL014201-RA		chaperone protein, putative	-1.97881	0.000485213
AAEL014256-RA		ATP-dependent RNA helicase	-0.8551	7.55122e-12
AAEL014274-RA			-1.32012	0.000770101
AAEL014276-RA			-2.21789	0.000165979
AAEL014287-RA			-1.93895	3.53286e-06
AAEL014314-RA		DNA primase	-1.40596	0.00164935
AAEL014318-RA			-1.65344	8.239e-53
AAEL014344-RA		adam (a disintegrin and metalloprotease)	2.11998	2.75505e-13
AAEL014348-RB	CASPS8	caspase (short)	1.59619	2.60877e-09
AAEL014412-RA	CYP304B2	cytochrome P450	-2.36679	3.7776e-06
AAEL014413-RA	CYP304C1	cytochrome P450	-2.22418	1.74076e-66
AAEL014440-RA		juvenile hormone-inducible protein, putative	-2.90495	2.29299e-09
AAEL014516-RA		metalloproteinase, putative	2.56973	1.65741e-116
AAEL014541-RA		maltose phosphorylase	2.0734	5.15465e-08
AAEL014557-RA	cad	homeobox protein caudal	1.92912	8.17124e-06
AAEL014600-RA		4-hydroxyphenylpyruvate dioxygenase	-1.97062	9.25863e-37
AAEL014609-RA	CYP9J26	cytochrome P450	-1.33835	0.00113433
AAEL014646-RA		Ubiquinone biosynthesis protein COQ4 homolog	-1.43788	0.00598492
AAEL014732-RA			0.922891	4.39142e-26
AAEL014734-RA			1.28928	1.17277e-11
AAEL014754-RA			1.12444	3.2905e-05
AAEL014847-RA	inx2	Innexin	0.855618	1.94267e-41
AAEL014852-RA			1.52779	9.93894e-05
AAEL014871-RA		methylenetetrahydrofolate dehydrogenase	-1.85972	7.85846e-78
AAEL014909-RA			1.04092	5.06144e-13
AAEL014936-RA		sarcosine dehydrogenase	-1.44548	2.10653e-16
AAEL015020-RA		glycoside hydrolases	-2.45223	1.67951e-05
AAEL015022-RA		glycoside hydrolases	0.988804	0.00119103
AAEL015128-RA			-3.22362	4.56302e-12
AAEL015136-RA		Niemann-Pick Type C-2, putative	1.93157	3.85424e-07
AAEL015493-RA			1.35028	1.84396e-11
AAEL015631-RA		asparagine synthetase	1.90577	4.29696e-33
AAEL015682-RA		Histone H2B	-2.75209	1.27735e-07
AAEL016999-RA	white	white protein; eye pigment transporter	-0.990067	4.35188e-05
AAEL017022-RA			1.14618	3.52763e-63
AAEL017029-RA			1.36959	6.40701e-121
AAEL017030-RA			1.00926	4.56645e-96
AAEL017061-RA			0.989123	4.94688e-08
AAEL017098-RA			-3.48854	2.06293e-267
AAEL017132-RA	LYSC4	C-Type Lysozyme (Lys-C)	-1.10998	1.9924e-10
AAEL017133-RA			-1.24764	3.55773e-09
AAEL017188-RA			-1.22124	9.33196e-09
AAEL017194-RA			-1.50271	3.98507e-16
AAEL017212-RA			0.92027	1.471e-71
AAEL017251-RA	AGO2		0.955045	5.0676e-30
AAEL017258-RA			0.831891	7.51795e-57
AAEL017293-RA			1.70954	7.06472e-23
AAEL017334-RA			3.79947	2.09309e-41
AAEL017391-RA			-1.55726	4.97065e-41
AAEL017451-RA		Angiotensin-converting enzyme	-1.06456	2.40329e-19
AAEL017513-RA			-1.40518	1.77595e-62
AAEL017514-RA			-2.93313	8.589e-94
AAEL017685-RA	RNaseP_nuc	Nuclear RNase P	1.23302	0.00398619
AAEL018031-RA			-5.21516	4.10813e-35
AAEL018173-RA			-1.01215	0.00460929
AAEL018177-RA			-2.56326	3.64852e-09
AAEL018207-RA	CTL8	C-Type lectin (CTL)	1.8334	2.28235e-05
AAEL018248-RA			-1.37095	0.000566788
AAEL018254-RA			-1.49466	2.54303e-15
AAEL018305-RA			-1.26958	0.00819075
AAEL018308-RA			1.78439	0.00142457
AAEL018312-RA		Structure-specific endonuclease subunit SLX1 homolog	-1.60623	0.00239547
AAEL018340-RA			2.08234	8.33189e-07
AAEL018342-RA			-2.27955	8.56474e-26
AAEL018681-RA	ND4L	NADH dehydrogenase subunit 4L	0.872471	4.12258e-06
AAEL018709-RA			-2.16363	0.000167817
