## Supplementary material for "The juvenile hormone receptor Methoprene-tolerant is involved in the sterilizing effect of pyriproxyfen on adult *Aedes aegypti* mosquitoes": list of carbohydrate pathway related gene expression level in the fat body at 120 h PE transcriptome

### Sheet: PPF_120h PE_carbohydrate 
Table S6: list of carbohydrate pathway related gene expression level in the fat body at 120 h PE transcriptome
Upregulation	Downregulation	Non-significant	(Color code for differential expression of genes)
Gene ID	Gene description	Gene name	Pathway	Log2foldchange	Padj
AAEL001548	glucosyl/glucuronosyl transferases 1	GTF 1	Glycogen/sugar Metabolism	0.755813	0.000499107
AAEL001816	glucosyl/glucuronosyl transferases 2	GTF 2	Glycogen/sugar Metabolism	0.233416	0.758899
AAEL003076	glucosyl/glucuronosyl transferases 3	GTF 3	Glycogen/sugar Metabolism	-0.737126	0.004684
AAEL008751	glucosyl/glucuronosyl transferases 4	GTF 4	Glycogen/sugar Metabolism	1.19026	1.45683e-05
AAEL010366	glucosyl/glucuronosyl transferases 5	GTF 5	Glycogen/sugar Metabolism	-1.21235	1.37977e-15
AAEL000642	alpha-amylase 1	α-amylase 1	Glycogen/sugar Metabolism	0.00255717	0.99487
AAEL000651	alpha-amylase 2	α-amylase 2	Glycogen/sugar Metabolism	-1.09602	0.000275198
AAEL003434	alpha-amylase 3	α-amylase 3	Glycogen/sugar Metabolism	1.34445	3.84682e-18
AAEL008452	alpha-amylase 4	α-amylase 4	Glycogen/sugar Metabolism	1.70895	7.69121e-102
AAEL000223	alpha-glucosidase 1	α-glucosidase 1	Glycogen/sugar Metabolism	-1.88207	0.000166941
AAEL004369	alpha-glucosidase 2	α-glucosidase 2	Glycogen/sugar Metabolism	-0.6281	4.07001e-13
AAEL005481	alpha-glucosidase 3	α-glucosidase 3	Glycogen/sugar Metabolism	-0.455742	0.0101485
AAEL000703	Glycogen phosphorylase	GLY	Glycogen/sugar Metabolism	-0.93558	9.09465e-12
AAEL004221	Glycogen synthase	GYS	Glycogen/sugar Metabolism	-1.45437	1.05205e-30
AAEL005617	UTP--glucose-1-P uridylyltransferase	GALU	Glycogen/sugar Metabolism	-1.30435	1.26336e-32
AAEL006446	Trehalose-6-phosphate synthase	TPS	Glycogen/sugar Metabolism	0.579726	4.14658e-32
AAEL009838	Glycogen debranching enzyme	GDE	Glycogen/sugar Metabolism	-1.09609	1.22238e-16
AAEL010602	Glycogen branching enzyme	GBE	Glycogen/sugar Metabolism	-3.01717	2.82909e-194
AAEL010684	Trehalose-6-phosphate phosphatase	TPP	Glycogen/sugar Metabolism	0.378736	8.99482e-05
AAEL000902	Sugar transporter 1	ST 1	Glycogen/ Sugar metabolism	-1.9334	2.58128e-120
AAEL003899	Sugar transporter 2	ST 2	Glycogen/ Sugar metabolism	1.516	3.71619e-47
AAEL007126	Sugar transporter 3	ST 3	Glycogen/ Sugar metabolism	1.05926	0.0490937
AAEL007128	Sugar transporter 4	ST 4	Glycogen/ Sugar metabolism	3.60191	9.65445e-23
AAEL007139	Sugar transporter 5	ST 5	Glycogen/ Sugar metabolism	2.30432	3.09507e-06
AAEL007050	Sugar transporter 6	ST 6	Glycogen/ Sugar metabolism	0.843782	0.139039
AAEL010219	Sugar transporter 7	ST 7	Glycogen/ Sugar metabolism	-1.03988	4.5158e-10
AAEL010485	Sugar transporter 8	ST 8	Glycogen/ Sugar metabolism	0.551816	0.000166126
AAEL012981	Sugar transporter 9	ST 9	Glycogen/ Sugar metabolism	2.38249	1.13402e-09
AAEL005349	Sugar transporter SWEET 1	SWEET 1	Glycogen/ Sugar metabolism	0.0662588	0.918849
AAEL006718	Sugar transporter SWEET 2	SWEET 2	Glycogen/ Sugar metabolism	0.953438	0.000333805
AAEL011519	sucrose transport protein 1	STP 1	Glycogen/ Sugar metabolism	-0.852474	5.10048e-05
AAEL011520	sucrose transport protein 2	STP 2	Glycogen/ Sugar metabolism	1.01093	6.09007e-08
AAEL000080	Phosphoenolpyruvate carboxykinase	PEPCK	Glycolysis	-0.874225	1.66554e-06
AAEL001668	Enolase	ENO	Glycolysis	-0.87147	1.48531e-78
AAEL004295	Glucose-6-phosphatase	G6PC	Glycolysis	-0.258894	NA
AAEL004988	Phosphoglycerate kinase	PGK	Glycolysis	-0.626741	4.00369e-07
AAEL005766	Fructose-bisphosphate aldolase	ALDO	Glycolysis	-0.563502	1.83688e-15
AAEL006070	Phosphoglycerate mutase	PGAM	Glycolysis	-0.188989	0.380225
AAEL006895	Phosphofructokinase	PFK	Glycolysis	-0.703248	0.000167796
AAEL009387	Hexokinase	HEX	Glycolysis	-0.498979	0.00667913
AAEL009691	Pyruvate carboxylase	PYC	Glycolysis	-0.455478	3.10358e-15
AAEL010037	Phosphoglucomutase	PGM	Glycolysis	-0.37282	0.271437
AAEL012014	L-lactate dehydrogenase	LDH	Glycolysis	-0.285225	0.72635
AAEL012576	Pyruvate kinase	PYK	Glycolysis	0.340506	0.68785
AAEL012994	Glucose-6-phosphate isomerase	GPI	Glycolysis	0.0691272	0.876147
AAEL004434	Transketolase	TAL	Pentose Phosphate Pathway	-1.05134	6.66556e-127
AAEL005931	6-phosphogluconate dehydrogenase	PGD	Pentose Phosphate Pathway	-0.782342	4.58715e-15
AAEL009507	Glucose-6-phosphate dehydrogenase	G6PD	Pentose Phosphate Pathway	-0.868303	4.40239e-07
AAEL010505	Ribulose-phosphate 3-epimerase	RPE	Pentose Phosphate Pathway	-0.657747	0.0130864
AAEL011627	Ribose 5-phosphate isomerase A	RPIA	Pentose Phosphate Pathway	-0.298181	0.0334001
AAEL014204	6-phosphogluconolactonase	PGLS	Pentose Phosphate Pathway	0.245282	0.502401
AAEL000746	NADP-Isocitrate dehydrogenase	NADP-IDH	Citrate Cycle	0.0888239	0.615598
AAEL001091	Malic enzyme	ME	Citrate Cycle	0.257002	0.59283
AAEL002956	Citrate synthase	CS	Citrate Cycle	-0.0784548	0.401856
AAEL005308	Pyruvate dehydrogenase	PDH	Citrate Cycle	0.236516	0.791063
AAEL007375	Pyruvate dehydrogenase kinase	PDK	Citrate Cycle	1.62917	0.000364941
AAEL007707	Malate dehydrogenase	MDH	Citrate Cycle	-0.708294	4.96103e-17
AAEL010814	Isocitrate dehydrogenase	IDH	Citrate Cycle	-0.133175	NA
AAEL011746	Succinyl-coa synthetase	LSC	Citrate Cycle	-0.222749	0.81708
