## Supplementary material for "The juvenile hormone receptor Methoprene-tolerant is involved in the sterilizing effect of pyriproxyfen on adult *Aedes aegypti* mosquitoes": List of carbohydrate pathway related gene expression level in the fat body at 24 h PBM transcriptome

### Sheet: PPF_24hPBM_carbohydrate
Table S7: List of carbohydrate pathway related gene expression level in the fat body at 24 h PBM transcriptome
Upregulation	Downregulation	Non-significant	(Color code for differential expression of genes)
Gene ID	Gene description	Gene name	Pathway	Log2foldchange	Padj
AAEL001548	glucosyl/glucuronosyl transferases 1	GTF 1	Glycogen/sugar Metabolism	-2.75722	2.05552e-177
AAEL001816	glucosyl/glucuronosyl transferases 2	GTF 2	Glycogen/sugar Metabolism	2.62741	0.000130196
AAEL003076	glucosyl/glucuronosyl transferases 3	GTF 3	Glycogen/sugar Metabolism	-1.28823	1.91219e-20
AAEL008751	glucosyl/glucuronosyl transferases 4	GTF 4	Glycogen/sugar Metabolism	-0.897274	0.000128643
AAEL010366	glucosyl/glucuronosyl transferases 5	GTF 5	Glycogen/sugar Metabolism	1.35372	4.7805e-06
AAEL000642	alpha-amylase 1	α-amylase 1	Glycogen/sugar Metabolism	-2.50841	7.37303e-44
AAEL000651	alpha-amylase 2	α-amylase 2	Glycogen/sugar Metabolism	-0.332818	0.389406
AAEL003434	alpha-amylase 3	α-amylase 3	Glycogen/sugar Metabolism	1.19974	3.70638e-08
AAEL008452	alpha-amylase 4	α-amylase 4	Glycogen/sugar Metabolism	2.68066	6.66351e-108
AAEL000223	alpha-glucosidase 1	α-glucosidase 1	Glycogen/sugar Metabolism	2.29091	0.00172608
AAEL004369	alpha-glucosidase 2	α-glucosidase 2	Glycogen/sugar Metabolism	-1.1065	7.27604e-11
AAEL005481	alpha-glucosidase 3	α-glucosidase 3	Glycogen/sugar Metabolism	0.872023	0.00171827
AAEL000703	Glycogen phosphorylase	GLY	Glycogen/sugar Metabolism	-1.41576	3.55615e-38
AAEL004221	Glycogen synthase	GYS	Glycogen/sugar Metabolism	-0.137644	0.527722
AAEL005617	UTP--glucose-1-P uridylyltransferase	GALU	Glycogen/sugar Metabolism	0.429107	0.00551071
AAEL006446	Trehalose-6-phosphate synthase	TPS	Glycogen/sugar Metabolism	-0.177351	0.180306
AAEL009658	alpha,alpha-Trehalase	TREA	Glycogen/sugar Metabolism	0.237835	0.679516
AAEL009838	Glycogen debranching enzyme	GDE	Glycogen/sugar Metabolism	-0.374349	0.00647964
AAEL010602	Glycogen branching enzyme	GBE	Glycogen/sugar Metabolism	1.1966	4.6981e-13
AAEL010684	Trehalose-6-phosphate phosphatase	TPP	Glycogen/sugar Metabolism	0.318823	0.0397939
AAEL000902	Sugar transporter 1	ST 1	Glycogen/ Sugar metabolism	0.596198	4.66873e-08
AAEL003899	Sugar transporter 2	ST 2	Glycogen/ Sugar metabolism	0.20256	0.194144
AAEL007126	Sugar transporter 3	ST 3	Glycogen/ Sugar metabolism	-3.07182	6.6129e-05
AAEL007128	Sugar transporter 4	ST 4	Glycogen/ Sugar metabolism	0.506075	0.608793
AAEL007139	Sugar transporter 5	ST 5	Glycogen/ Sugar metabolism	-1.90458	0.0206593
AAEL007050	Sugar transporter 6	ST 6	Glycogen/ Sugar metabolism	3.76738	5.17895e-07
AAEL010219	Sugar transporter 7	ST 7	Glycogen/ Sugar metabolism	-0.223995	0.516007
AAEL010485	Sugar transporter 8	ST 8	Glycogen/ Sugar metabolism	1.80068	4.69707e-12
AAEL012981	Sugar transporter 9	ST 9	Glycogen/ Sugar metabolism	-2.19831	0.0107401
AAEL005349	Sugar transporter SWEET 1	SWEET 1	Glycogen/ Sugar metabolism	2.59731	0.000626045
AAEL006718	Sugar transporter SWEET 2	SWEET 2	Glycogen/ Sugar metabolism	-0.296861	0.41856
AAEL011519	sucrose transport protein 1	STP 1	Glycogen/ Sugar metabolism	-1.56425	8.99376e-25
AAEL011520	sucrose transport protein 2	STP 2	Glycogen/ Sugar metabolism	-0.56016	0.000263162
AAEL000080	Phosphoenolpyruvate carboxykinase	PEPCK	Glycolysis	-2.78236	3.72131e-257
AAEL001158	Fructose-1,6-bisphosphatase	FBP	Glycolysis	0.170948	NA
AAEL001668	Enolase	ENO	Glycolysis	0.0980019	0.430396
AAEL004295	Glucose-6-phosphatase	G6PC	Glycolysis	0.691185	0.493936
AAEL004988	Phosphoglycerate kinase	PGK	Glycolysis	-1.07117	1.25586e-22
AAEL005766	Fructose-bisphosphate aldolase	ALDO	Glycolysis	-0.124061	0.414066
AAEL006070	Phosphoglycerate mutase	PGAM	Glycolysis	-0.235842	0.129094
AAEL006895	Phosphofructokinase	PFK	Glycolysis	0.22583	0.28895
AAEL009387	Hexokinase	HEX	Glycolysis	-1.4879	9.89328e-08
AAEL009691	Pyruvate carboxylase	PYC	Glycolysis	0.134128	0.255344
AAEL010037	Phosphoglucomutase	PGM	Glycolysis	0.448103	0.0378181
AAEL012014	L-lactate dehydrogenase	LDH	Glycolysis	1.08548	0.106819
AAEL012576	Pyruvate kinase	PYK	Glycolysis	-1.37216	3.9832e-07
AAEL012994	Glucose-6-phosphate isomerase	GPI	Glycolysis	-0.0490313	0.870791
AAEL004434	Transketolase	TAL	Pentose Phosphate Pathway	1.02797	7.10216e-26
AAEL005931	6-phosphogluconate dehydrogenase	PGD	Pentose Phosphate Pathway	-0.201624	0.126636
AAEL009507	Glucose-6-phosphate dehydrogenase	G6PD	Pentose Phosphate Pathway	0.617905	0.00703159
AAEL010505	Ribulose-phosphate 3-epimerase	RPE	Pentose Phosphate Pathway	0.655896	0.12141
AAEL011627	Ribose 5-phosphate isomerase A	RPIA	Pentose Phosphate Pathway	0.580165	0.00249832
AAEL014204	6-phosphogluconolactonase	PGLS	Pentose Phosphate Pathway	0.222808	0.522399
AAEL000746	NADP-Isocitrate dehydrogenase	NADP-IDH	Citrate Cycle	-0.657766	1.8115e-07
AAEL001091	Malic enzyme	ME	Citrate Cycle	-1.32076	2.11022e-12
AAEL002956	Citrate synthase	CS	Citrate Cycle	0.670799	7.10586e-10
AAEL005308	Pyruvate dehydrogenase	PDH	Citrate Cycle	-0.125322	0.869238
AAEL007375	Pyruvate dehydrogenase kinase	PDK	Citrate Cycle	-0.0333455	0.96507
AAEL007707	Malate dehydrogenase	MDH	Citrate Cycle	-0.430133	0.0006137
AAEL010814	Isocitrate dehydrogenase	IDH	Citrate Cycle	-0.125337	NA
