## Supplementary material for "The juvenile hormone receptor Methoprene-tolerant is involved in the sterilizing effect of pyriproxyfen on adult *Aedes aegypti* mosquitoes": Lipid synthesis and breakdown related gene expression level in the fat body at 120 h PE transcriptome

### Sheet: PPF_120h PE_lipid
Table S8: Lipid synthesis and breakdown related gene expression level in the fat body at 120 h PE transcriptome
Upregulation	Downregulation	Non-significant	(Color code for differential expression of genes)
Lipid Synthesis
Gene ID	Gene description	Gene name	Log2 foldchange	Padj
AAEL000188	Elongase 1	Elongase 1	1.34754	0.0340867
AAEL003977	Elongase 2	Elongase 2	-0.866822	1.28634e-05
AAEL008219	Elongase 3	Elongase 3	0.89753	0.00255038
AAEL009574	Elongase 4	Elongase 4	-1.03139	0.0135088
AAEL013542	Elongase 5	Elongase 5	0.854231	0.00105741
AAEL008160	Fatty acid synthase 1	FAS-1	0.295991	4.9403e-07
AAEL002228	Fatty acid synthase 2	FAS-2	0.169366	6.7112e-05
AAEL002200	Fatty acid synthase 3	FAS-3	0.426047	6.34249e-06
AAEL002204	Fatty acid synthase 4	FAS-4	-0.517721	0.00709863
AAEL003873	glycerol-3-phosphate dehydrogenase	GPDH	0.95963	2.81373e-06
AAEL008878	diacylglycerol o-acyltransferase	DGAT	0.590838	0.0817989
AAEL001472	phosphatidyltransferase	PT	0.471704	0.075647
AAEL003363	phosphatidic acid phosphatase	PAP	0.77123	1.1302e-12
Lipid Degradation
Transcript ID	Gene description	Gene name	Log2 foldchange	Padj
AAEL004579	Acyl CoA dehydrogenase	ACAD	-1.40847	0.00344875
AAEL004137	acyl-coa dehydrogenase 2	ACAD-2	-0.568687	0.00313123
AAEL014452	medium chain acyl-coa dehydrogenase	MCAD	-0.377492	7.3141e-05
AAEL004739	very long chain acyl-coa dehydrogenase	VLCAD	-1.2132	2.86549e-64
AAEL004778	acyl-coa dehydrogenase 1	ACAD-1	-0.423946	0.57613
AAEL005732	acyl-coa dehydrogenase 3	ACAD-3	0.137715	0.786156
AAEL008006	3-hydroxyacyl-coa dehyrogenase 1	3HCD-1	0.73861	6.57414e-12
AAEL002841	3-hydroxyacyl-coa dehyrogenase 2	3HCD-2	-0.849386	2.90271e-26
AAEL012439	enoyl-CoA hydratase	ECH	-0.387042	0.141926
AAEL009232	long-chain acyl-CoA synthetase 1	LCACSS-1	0.301296	0.433088
AAEL010991	long-chain acyl-CoA synthetase 2	LCACSS-2	0.386716	2.1225e-09
AAEL009029	aldehyde dehydrogenase	ALDH	-0.225057	0.130636
AAEL005056	electron transfer flavoprotein beta-subunit	ETF	-0.495704	1.6776e-07
AAEL007536	carnitine O-palmitoyltransferase 2	CPT2	0.238623	0.342756
AAEL005458	carnitine O-palmitoyltransferase 1	CPT1	-0.573482	3.44591e-15
AAEL006458	alcohol dehydrogenase	AD	-0.645173	8.34953e-08
AAEL006027	lipase 1	lipase 1	-1.61831	1.20567e-41
AAEL006961	lipase 2	lipase 2	0.1419	0.875426
AAEL007055	lipase 3	lipase 3	0.702431	0.106551
AAEL014553	Triacylglycerol lipase 1	TAG lipase 1	-2.8239	3.34331e-33
AAEL012654	Triacylglycerol lipase 2	TAG lipase 2	0.320518	0.716214
