## Supplementary material for "The juvenile hormone receptor Methoprene-tolerant is involved in the sterilizing effect of pyriproxyfen on adult *Aedes aegypti* mosquitoes": Lipid synthesis and breakdown related gene expression level in the fat body of female Ae. aegypti at 24 h PBM transcriptome

### Sheet: PPF_24h PBM_lipid
Table S9: Lipid synthesis and breakdown related gene expression level in the fat body of female Ae. aegypti at 24 h PBM transcriptome
Upregulation	Downregulation	Non-significant	(Color code for differential expression of genes)
Lipid Synthesis
Gene ID	Gene description	Gene name	Log2foldchange	Padj
AAEL000188	Elongase 1	Elongase 1	1.9742	0.000961321
AAEL003977	Elongase 2	Elongase 2	-0.761851	0.00105538
AAEL008219	Elongase 3	Elongase 3	-0.0862742	0.793897
AAEL009574	Elongase 4	Elongase 4	-1.15341	3.77115e-06
AAEL013542	Elongase 5	Elongase 5	-0.160602	0.650832
AAEL008160	Fatty acid synthase 1	FAS-1	-0.603185	2.04e-07
AAEL002228	Fatty acid synthase 2	FAS-2	-0.49285	2.5644e-06
AAEL002200	Fatty acid synthase 3	FAS-3	-0.298087	0.0251149
AAEL002204	Fatty acid synthase 4	FAS-4	-1.25557	7.13922e-16
AAEL001593	glycerol-3-phosphate dehydrogenase	GPDH	-0.811941	0.000865754
AAEL007080	glycerol-3-phosphate acyltransferase	GPAT	-1.40102	6.53401e-39
AAEL008878	diacylglycerol o-acyltransferase	DGAT	1.52756	6.93272e-06
AAEL001472	phosphatidyltransferase	PT	1.57073	4.33921e-06
AAEL003363	phosphatidic acid phosphatase	PAP	1.04224	2.53202e-10
Lipid Degradation
Transcript ID	Gene description	Gene name	Log2foldchange	Padj
AAEL004579	Acyl CoA dehydrogenase	ACAD	-1.03999	0.000388242
AAEL004137	acyl-coa dehydrogenase 2	ACAD-2	-0.434823	0.0273374
AAEL014452	medium chain acyl-coa dehydrogenase	MCAD	0.420525	0.00681804
AAEL004739	very long chain acyl-coa dehydrogenase	VLCAD	-1.18386	4.18236e-31
AAEL004778	acyl-coa dehydrogenase 1	ACAD-1	1.33003	0.143835
AAEL005732	acyl-coa dehydrogenase 3	ACAD-3	0.245826	0.608307
AAEL008006	3-hydroxyacyl-coa dehyrogenase 1	3HCD-1	-0.353517	0.0381717
AAEL002841	3-hydroxyacyl-coa dehyrogenase 2	3HCD-2	0.305203	0.0534989
AAEL012439	enoyl-CoA hydratase	ECH	-0.281537	0.368248
AAEL009232	long-chain acyl-CoA synthetase 1	LCACSS-1	-0.607243	0.00749237
AAEL010991	long-chain acyl-CoA synthetase 2	LCACSS-1	-0.0878273	0.517526
AAEL009029	aldehyde dehydrogenase	ALDH	-0.699708	2.11926e-07
AAEL005056	electron transfer flavoprotein beta-subunit	ETF	0.0905168	0.656944
AAEL007536	carnitine O-palmitoyltransferase 2	CPT2	-1.25514	9.32451e-19
AAEL005458	carnitine O-palmitoyltransferase 1	CPT1	-1.04583	1.29177e-21
AAEL006458	alcohol dehydrogenase	AD	-0.249724	0.253193
AAEL006027	lipase 1	lipase 1	-1.53436	8.10939e-28
AAEL006961	lipase 2	lipase 2	0.301672	0.794874
AAEL007055	lipase 3	lipase 3	4.05944	2.93314e-09
AAEL014553	Triacylglycerol lipase 1	TAG lipase 1	-2.16496	6.4494e-32
AAEL012654	Triacylglycerol lipase 2	TAG lipase 2	0.303958	0.786709
