## Supplementary material for "The juvenile hormone receptor Methoprene-tolerant is involved in the sterilizing effect of pyriproxyfen on adult *Aedes aegypti* mosquitoes": DEGs in the female Ae. aegypti ovary at 120 h PE transcriptome

### Sheet: PPF_120h PE_Ovary
Table S10: DEGs in the female Ae. aegypti ovary at 120 h PE transcriptome
Transcript ID	Gene name	Gene description	log2 Fold-Change	padj
AAEL000080-RA		phosphoenolpyruvate carboxykinase	0.933841	2.60888e-16
AAEL000124-RA			-2.38167	6.58828e-11
AAEL000163-RA		mitochondrial inner membrane protein translocase, 22kD-subunit, putative	0.897342	1.13884e-05
AAEL000179-RA		ubiquitin-conjugating enzyme E2	-0.989918	4.76649e-29
AAEL000200-RA			-0.859667	8.28746e-05
AAEL000221-RA		mediator complex, subunit, putative	-1.13871	1.09746e-24
AAEL000226-RA			-0.985729	3.02649e-13
AAEL000227-RA	SCRB8	Class B Scavenger Receptor (CD36 domain)	-1.7557	1.90723e-07
AAEL000234-RA	SCRB7	Class B Scavenger Receptor (CD36 domain)	-0.959558	2.91854e-05
AAEL000245-RA			-0.964376	5.88676e-15
AAEL000298-RA		sodium/chloride dependent amino acid transporter	-1.26298	1.2917e-07
AAEL000311-RA			-1.09895	0.00594674
AAEL000415-RA		AMP dependent coa ligase	1.34708	5.89053e-59
AAEL000442-RA	osk	protein oskar	1.07595	1.00612e-103
AAEL000471-RA		Monocarboxylate transporter	-1.32898	2.01186e-05
AAEL000483-RA		exostosin-2	0.928938	6.77834e-16
AAEL000510-RA			-1.21686	1.30411e-30
AAEL000558-RA		Neural stem cell-derived dendrite regulator	1.28238	1.91325e-19
AAEL000590-RA	DNR1	Defense repressor 1	1.09034	4.2746e-31
AAEL000650-RA			-1.8872	1.48136e-11
AAEL000654-RA		n-acetylgalactosaminyltransferase	-1.11632	1.84061e-06
AAEL000672-RA		cyclin a	0.815558	1.30333e-44
AAEL000744-RA		troponin C	-1.15615	2.67629e-12
AAEL000867-RA		F-box protein	1.08563	4.14794e-14
AAEL000910-RA		Fatty acyl-CoA reductase	-1.20609	0.0021457
AAEL000973-RA			0.828222	6.16404e-11
AAEL000999-RA		DNA replication licensing factor MCM7	0.893125	1.14159e-42
AAEL001015-RA			-1.23567	0.00146146
AAEL001084-RA	CLIPB21	Clip-Domain Serine Protease family B. Protease homologue	-0.847757	0.00156965
AAEL001098-RA		clip-domain serine protease, putative	-1.45274	1.63553e-08
AAEL001176-RA		s-adenosylmethionine decarboxylase	-0.868097	1.64597e-12
AAEL001198-RA		sodium/solute symporter	1.13135	2.34606e-12
AAEL001209-RA		sodium-dependent phosphate transporter	-0.802931	2.91166e-06
AAEL001215-RA			0.937932	2.50293e-23
AAEL001233-RA	CLIPE9	Clip-Domain Serine Protease family E. Protease homologue.	1.10058	1.63553e-08
AAEL001257-RA		sugar transporter	0.932054	8.51651e-18
AAEL001261-RA			-0.974045	0.00100781
AAEL001320-RA	CYP9M4	cytochrome P450	-1.19506	0.00261929
AAEL001363-RA		small nuclear ribonucleoprotein Sm D1, putative	-0.904483	4.8529e-14
AAEL001403-RA			1.18144	5.80194e-07
AAEL001427-RA		short-chain dehydrogenase	-1.55694	2.94423e-18
AAEL001447-RA			-0.807434	5.17823e-09
AAEL001451-RA		DNA repair protein Rad62, putative	0.98941	3.69762e-06
AAEL001485-RA			-1.36958	0.000465661
AAEL001517-RA		carboxylesterase	-0.924853	0.00869897
AAEL001645-RA		Alkaline ceramidase	1.15008	0.000682348
AAEL001666-RA			1.22686	6.75616e-66
AAEL001703-RA	JHA15	juvenile hormone-regulated chymotrypsin-like serine protease	1.13158	0.000670328
AAEL001759-RA	RpS9	40S ribosomal protein S9	-1.31361	4.34724e-96
AAEL001789-RA			-1.18116	0.000211261
AAEL001795-RA		orfY, putative	-0.880729	5.77889e-11
AAEL001815-RA			-1.03826	8.43161e-15
AAEL001827-RA		ubiquitin specific protease 39 and snrnp assembly factor	0.87543	7.03716e-11
AAEL001844-RA		zinc carboxypeptidase	-1.12576	0.00268685
AAEL001864-RA		eukaryotic translation initiation factor 4E binding protein (4EBP)	-0.836224	3.84701e-10
AAEL001883-RA	Med17	Mediator of RNA polymerase II transcription subunit 17 (Med17)	0.855688	3.478e-08
AAEL001902-RA		glutamate decarboxylase	0.894518	2.40908e-05
AAEL001905-RA			-2.17479	1.02602e-09
AAEL001938-RA		ATP-binding cassette sub-family A member 3, putative	0.930438	0.0003352
AAEL001949-RA			-1.84177	3.33701e-11
AAEL001965-RA		imaginal disc growth factor	-1.10293	2.75324e-08
AAEL001974-RA			-1.00443	3.03894e-21
AAEL002047-RA	RpS10	40S ribosomal protein S10	-0.820879	2.19157e-29
AAEL002057-RA			-1.07687	0.00369427
AAEL002124-RA	CLIPD6	Clip-Domain Serine Protease family D	-1.43187	5.32422e-13
AAEL002134-RA			-0.966026	0.00467336
AAEL002214-RA		amino acid transporter	1.08369	1.30974e-05
AAEL002228-RA		fatty acid synthase	-0.9577	1.88228e-05
AAEL002269-RA		purine nucleoside phosphorylase	-1.13573	7.16359e-06
AAEL002296-RA		trifunctional enzyme beta subunit (tp-beta)	1.04359	4.47849e-64
AAEL002301-RA		serine protease	-1.2254	5.38215e-05
AAEL002309-RA	TPX4	Thioredoxin Peroxidase	-1.81102	5.05036e-08
AAEL002502-RA			1.33827	4.31214e-26
AAEL002527-RA			-0.926396	6.3583e-78
AAEL002587-RA	OBP11	odorant binding protein OBP11	-1.04415	0.00209765
AAEL002606-RA	OBP35	odorant binding protein OBP35	-1.67422	3.48638e-10
AAEL002610-RA		serine protease	-1.04075	0.000552357
AAEL002639-RA	Rpl36-2	60S ribosomal protein L36	-0.812069	1.63446e-26
AAEL002662-RA		elongase, putative	-0.972757	5.3949e-05
AAEL002675-RA		Arginase	-0.924165	2.09328e-10
AAEL002720-RA	SRPN20	Serine Protease Inhibitor (serpin) likely cleavage at V/V.	-1.27277	1.54388e-06
AAEL002810-RA		DNA replication licensing factor MCM5	0.969662	8.79773e-10
AAEL002832-RA	RpS26	40S ribosomal protein S26	-1.02686	3.90725e-61
AAEL003011-RA		NADH dehydrogenase, putative	-0.874033	1.7868e-10
AAEL003012-RA		protease m1 zinc metalloprotease	-4.66223	6.66307e-52
AAEL003051-RA			-0.937505	0.00897145
AAEL003060-RA		female-specific chymotrypsin	2.53339	2.82279e-127
AAEL003077-RA			0.960584	6.45921e-05
AAEL003160-RA			-1.25047	4.56279e-70
AAEL003183-RA		oxidoreductase	-1.24053	0.00168093
AAEL003279-RA		clip-domain serine protease, putative	-1.09975	0.00641244
AAEL003299-RA			-1.23218	0.00180474
AAEL003336-RA		tRNA-splicing ligase RtcB homolog	0.912214	6.35206e-05
AAEL003339-RA			-1.00847	0.0038606
AAEL003379-RA		GTPase-activating protein gyp2	1.26666	4.7036e-08
AAEL003380-RA	CYP4H28	Cytochrome P450	1.14735	2.71343e-06
AAEL003419-RA			-1.36264	0.000340523
AAEL003427-RA	RpS16	40S ribosomal protein S16	-0.936571	1.98054e-34
AAEL003428-RA			-1.79737	3.75076e-07
AAEL003433-RA		copper-transporting ATPase 1, 2 (copper pump 1, 2)	0.944299	2.70047e-18
AAEL003443-RA		threonine dehydrogenase	-2.52566	9.74717e-132
AAEL003467-RA			-1.91109	5.21088e-11
AAEL003484-RA			-1.02416	1.784e-06
AAEL003505-RA		jun	-0.910396	0.00953912
AAEL003530-RA	RpLP1	acidic ribosomal protein P1, putative	-1.39104	1.87732e-91
AAEL003555-RA		ribosome biogenesis protein	-0.933865	8.16611e-18
AAEL003564-RA		threonine dehydratase/deaminase	-1.03478	0.00108128
AAEL003582-RA	RpS13	40S ribosomal protein S13	-0.818403	8.78841e-41
AAEL003619-RA		sodium/chloride dependent amino acid transporter	1.89738	2.28857e-30
AAEL003697-RA	SRPN17	Serine Protease Inhibitor (serpin) homologue	-1.29791	0.000456787
AAEL003705-RA		seven transmembrane protein, putative	0.854767	0.000129187
AAEL003708-RA		ninjurin a	-0.929455	0.00671844
AAEL003773-RA			-1.81343	1.43581e-08
AAEL003857-RA	DEFD	defensin anti-microbial peptide	-2.23507	3.61584e-20
AAEL003872-RA	Tctp	translationally-controlled tumor protein homolog (TCTP)	-0.866769	5.24026e-45
AAEL003942-RA	RpL44	60S ribosomal protein L44 L41, putative	-1.31745	1.83277e-70
AAEL003964-RA			0.830013	1.21617e-09
AAEL004017-RA		DNA polymerase v	-0.985803	7.40677e-43
AAEL004048-RA		UNC93A protein, putative	1.02704	0.000615666
AAEL004137-RA		acyl-coa dehydrogenase	0.805486	1.97652e-16
AAEL004169-RA			-1.00387	1.57042e-05
AAEL004242-RA		juvenile hormone-inducible protein, putative	-1.52685	2.71948e-26
AAEL004244-RA			0.823096	3.86673e-08
AAEL004278-RA			-1.30916	0.000288384
AAEL004342-RA	OBP18	odorant binding protein OBP18	-2.03006	5.58384e-08
AAEL004388-RA	HPX8A	heme peroxidase	0.959603	1.45946e-72
AAEL004390-RA	HPX8B	heme peroxidase	0.915242	8.35843e-67
AAEL004440-RA		tubulin-specific chaperone e	-1.17661	1.53846e-09
AAEL004474-RA		non-receptor serine/threonine protein kinase	1.11649	6.07622e-30
AAEL004486-RA		valacyclovir hydrolase	1.00737	6.83487e-07
AAEL004488-RA			-1.2715	0.00129398
AAEL004511-RA			-0.817643	4.85075e-11
AAEL004567-RA		fermitin, putative	-1.0519	1.15683e-05
AAEL004574-RA	Sgf11	SAGA-associated factor 11 homolog	1.10198	2.34769e-12
AAEL004607-RA		Adenylyltransferase and sulfurtransferase MOCS3 (Molybdenum cofactor synthesis protein 3)	-0.870334	1.21105e-18
AAEL004724-RA		Carboxylic ester hydrolase (Fragment)	-1.18108	0.00274612
AAEL004739-RA		acyl-coa dehydrogenase	1.2328	3.8612e-88
AAEL004809-RA			-0.877514	3.34691e-14
AAEL004829-RA		NADH dehydrogenase, putative	-1.2448	3.14306e-57
AAEL004853-RA		glycerol kinase	0.925276	2.56888e-29
AAEL004884-RA		hemomucin	0.889157	4.68981e-24
AAEL004910-RA		Post-GPI attachment to proteins factor 3	1.31748	4.97687e-10
AAEL004918-RA		brat protein	0.837162	6.05999e-07
AAEL004921-RA			-1.44953	0.0001009
AAEL004986-RA		smg-7 (suppressor with morphological effect on genitalia protein 7)	-1.1826	9.85711e-14
AAEL004987-RA			-1.50429	1.6207e-07
AAEL005017-RA			-0.80075	0.00439231
AAEL005027-RA	RpLP1	acidic ribosomal protein P1, putative	-1.1163	0.00118072
AAEL005071-RA		GTP binding protein	0.929012	8.40784e-16
AAEL005185-RA			-0.913441	7.29569e-10
AAEL005228-RA			0.996352	0.00396233
AAEL005288-RA			-0.811626	7.79179e-10
AAEL005414-RA			-1.09435	1.02031e-06
AAEL005428-RA			1.2038	0.00139264
AAEL005451-RA	RpL38	60S ribosomal protein L38	-0.836604	1.48101e-34
AAEL005458-RA	whd	protein withered, carnitine O-palmitoyltransferase	0.889594	2.25182e-31
AAEL005496-RA		Zinc/iron transporter	-0.967899	5.39406e-05
AAEL005629-RA	RpL7a	60S ribosomal protein L35, putative	-0.915226	1.15418e-40
AAEL005638-RA			-1.05006	2.16474e-36
AAEL005648-RA	CLIPB16	Clip-Domain Serine Protease family B. Protease homologue	-1.01977	0.00480268
AAEL005677-RA			1.07866	0.000332462
AAEL005748-RA		elastase, putative	-1.0889	0.00690566
AAEL005753-RA		serine protease	-1.4001	2.20954e-05
AAEL005766-RA		Fructose-bisphosphate aldolase	-0.926789	1.19867e-06
AAEL005768-RA			-1.02415	0.00586676
AAEL005779-RB		CRAL/TRIO domain-containing protein	1.19711	8.85632e-05
AAEL005793-RA		AMP dependent ligase	0.897748	9.63619e-26
AAEL005817-RA	RpL26	60S ribosomal protein L26	-1.03013	5.36484e-56
AAEL005819-RA		l-allo-threonine aldolase	-0.907932	5.46849e-08
AAEL005849-RA		synaptic vesicle protein	2.1474	2.75786e-77
AAEL005884-RA			-0.803157	1.70327e-05
AAEL005888-RA		DNA polymerase theta	0.914556	3.83939e-05
AAEL005946-RA		NADH-ubiquinone oxidoreductase subunit B14.5b	-1.0152	3.51992e-27
AAEL006023-RA		Vanin-like protein 1 precursor, putative	0.96224	1.47715e-13
AAEL006109-RA	OBP23	odorant binding protein OBP23	1.45942	0.000168936
AAEL006131-RA			-1.04058	0.00120236
AAEL006138-RA			1.96908	1.69501e-07
AAEL006140-RA		mitosis inhibitor protein kinase	0.952759	4.44321e-19
AAEL006154-RA			1.01337	0.00455308
AAEL006181-RA		amidase	1.31236	1.11176e-27
AAEL006186-RA			-0.99614	3.17943e-22
AAEL006227-RA			0.921312	1.37946e-11
AAEL006239-RA		glycerol kinase	1.64465	2.87282e-80
AAEL006247-RA			0.838723	6.24495e-26
AAEL006265-RA			-1.31912	8.56907e-06
AAEL006308-RA		px serine/threonine kinase (pxk)	-1.06107	1.07515e-17
AAEL006390-RA		vacuolar proton ATPases	1.03889	0.00408732
AAEL006509-RA			-0.810636	6.47627e-23
AAEL006523-RA		crk	1.0064	3.73489e-18
AAEL006563-RA	Vcp	Vitellogenic carboxypeptidase Precursor	3.18061	1.93432e-26
AAEL006581-RA		juvenile hormone-inducible protein, putative	-1.13175	0.00482403
AAEL006607-RA		juvenile hormone-inducible protein, putative	1.26863	0.0002042
AAEL006660-RA		DNA replication complex GINS protein PSF2	0.864588	2.75385e-05
AAEL006663-RB			-0.877829	2.77706e-13
AAEL006674-RA	CLIPB29	Clip-Domain Serine Protease family B.	-1.40942	1.01036e-05
AAEL006733-RA		FAD NADPH dehydrogenase	0.862651	1.07626e-05
AAEL006782-RA	Carm1	histone-arginine methyltransferase CARMER	0.833399	3.37179e-12
AAEL006824-RA		Cytochrome P450	-1.52559	7.75306e-16
AAEL006827-RA	CYP12F8	cytochrome P450	1.00085	9.89112e-11
AAEL006856-RA			0.984153	8.9424e-06
AAEL006860-RA	RpS28	40S ribosomal protein S28	-0.974642	1.48185e-43
AAEL006872-RA		calponin/transgelin	-1.01833	5.90033e-08
AAEL006909-RA			-1.39077	7.85524e-05
AAEL006919-RA		serine-type enodpeptidase	-1.8987	3.7515e-07
AAEL006965-RA		NBP2b protein, putative	-0.921464	0.000551413
AAEL006971-RA			1.0726	0.000369975
AAEL007026-RA			0.978639	1.01615e-08
AAEL007134-RA			-0.843909	0.00345258
AAEL007139-RA		Sugar transporter	1.30778	0.000400604
AAEL007184-RA		vacuolar ATP synthase subunit g	-0.808105	1.61046e-16
AAEL007208-RA			-3.41971	1.78645e-33
AAEL007295-RA			-1.07481	1.0734e-12
AAEL007367-RA			-0.977734	1.62485e-05
AAEL007370-RA			-0.856779	2.32894e-13
AAEL007452-RA			-1.60125	1.26531e-09
AAEL007473-RA	CYP6AH1	cytochrome P450	-0.918189	0.00443491
AAEL007481-RA		GDP-fucose transporter, putative	-0.937313	2.73684e-07
AAEL007502-RA		iroquois-class homeodomain protein irx	-1.10675	0.004723
AAEL007521-RA		importin beta-2	-1.21085	0.00212036
AAEL007543-RA			-0.955664	6.14484e-08
AAEL007597-RA	CLIPC3	Clip-Domain Serine Protease family C	-0.863793	2.2711e-10
AAEL007626-RA	GNBPA1	Gram-Negative Binding Protein (GNBP) or Beta-1 3-Glucan Binding Protein (BGBP)	-1.09716	0.00018107
AAEL007720-RA			-1.09834	0.00346536
AAEL007752-RA		cytochrome c oxidase, subunit VIIA, putative	-0.840048	5.21814e-22
AAEL007773-RA			-0.963091	0.00895753
AAEL007789-RA		alkyldihydroxyacetonephosphate synthase	-1.5934	2.70383e-16
AAEL007793-RA		alkyldihydroxyacetonephosphate synthase	-1.00778	6.07411e-06
AAEL007824-RA	RpS29	40S ribosomal protein S29	-0.92764	1.57634e-33
AAEL007892-RA		xaa-pro aminopeptidase	1.16342	0.00205645
AAEL007913-RA		sulfotransferase (sult)	-1.33476	7.44574e-08
AAEL007947-RA	GSTE3	glutathione transferase	-1.17897	1.17677e-33
AAEL007962-RA	GSTE4	glutathione transferase	-1.06915	4.71103e-40
AAEL007997-RA			-0.882763	0.000783948
AAEL008002-RA		mitochondrial NADH:ubiquinone oxidoreductase ESSS subunit, putative	-1.05406	4.66897e-42
AAEL008046-RA		rh antigen	-1.2435	1.79542e-06
AAEL008061-RA		phosphatidylinositolglycan class N, putative	-1.15362	2.90953e-12
AAEL008073-RA			-1.20955	7.39404e-30
AAEL008099-RA		Procollagen-lysine,2-oxoglutarate 5-dioxygenase	-0.820003	7.34492e-07
AAEL008137-RA			1.17064	8.96642e-36
AAEL008141-RA	PER	period circadian protein	-2.09152	2.04435e-24
AAEL008169-RA	RpS12	40S ribosomal protein S12	-0.898648	1.62475e-11
AAEL008178-RA		DNA replication licensing factor MCM1	0.880274	4.53523e-08
AAEL008183-RA		t complex protein	0.997301	1.12734e-11
AAEL008291-RA			-0.835324	4.34646e-16
AAEL008329-RA	RpL24	60S ribosomal protein L24	-0.912437	1.10548e-51
AAEL008341-RA		Adenosylhomocysteinase	-0.885812	3.21534e-62
AAEL008342-RA		monocarboxylate transporter	-0.846997	9.93893e-37
AAEL008355-RA			-1.93987	1.0018e-11
AAEL008417-RA			-1.19558	1.30692e-27
AAEL008449-RA			1.34799	2.66377e-05
AAEL008452-RA		alpha-amylase	1.17901	0.00125162
AAEL008459-RA			0.8963	0.000781263
AAEL008471-RA			-1.35764	5.32615e-06
AAEL008475-RA			1.02601	1.86469e-15
AAEL008502-RA			-1.14798	6.70166e-08
AAEL008527-RA		Zinc metalloprotease	-1.42417	1.8417e-05
AAEL008535-RA			0.805781	2.87712e-08
AAEL008553-RA			-1.56875	7.81637e-26
AAEL008559-RA		glutaminase	-1.45966	4.80155e-11
AAEL008562-RA			-1.02516	1.8459e-32
AAEL008585-RA		Kinase suppressor of ras (ksr)	-0.858493	1.81504e-06
AAEL008716-RA			-0.896109	1.74136e-13
AAEL008739-RA		shc transforming protein	-0.820012	3.36483e-14
AAEL008757-RA		Carboxylic ester hydrolase	-1.10029	0.000150698
AAEL008773-RA		laminin A chain, putative	-1.8533	6.08431e-19
AAEL008828-RA		carbonic anhydrase	-1.89126	2.00129e-07
AAEL008887-RA		cytochrome c oxidase,-subunit VIb	-0.9784	3.99459e-08
AAEL008910-RA			0.907173	0.000769159
AAEL008928-RC	Kir2A	inward-rectifying potassium channel	0.869756	0.00135622
AAEL009018-RA		cytochrome P450	-0.844043	0.00354731
AAEL009142-RA		prolyl endopeptidase (prolyl oligopeptidase)	1.01234	6.59992e-62
AAEL009148-RA			0.930259	9.05416e-22
AAEL009167-RA		bone morphogenetic protein 5/7, bmp5/7	-1.1374	1.2279e-05
AAEL009171-RA			-0.944948	0.00229403
AAEL009181-RA		Uncharacterized protein AEGI23	-2.61345	6.18352e-80
AAEL009253-RB			-0.825803	3.49348e-08
AAEL009263-RA			0.936641	1.51055e-09
AAEL009271-RA		testin	-0.917417	0.00336318
AAEL009275-RA		protein phosphatase-1	-0.918487	1.44046e-32
AAEL009302-RA		Protein CLP1 homolog	0.826829	1.02816e-05
AAEL009625-RA		short-chain dehydrogenase	-0.975903	1.03637e-06
AAEL009627-RA			-0.821397	0.00018025
AAEL009642-RA		cathepsin b	1.16314	0.00314019
AAEL009747-RA	RpS18	40S ribosomal protein S18	-1.09189	6.43091e-74
AAEL009769-RA			-1.14031	1.83719e-08
AAEL009784-RA		cuticle protein, putative	2.92729	2.63944e-16
AAEL009838-RA		glycogen debranching enzyme	1.09042	4.2579e-31
AAEL009846-RA		Enn protein, putative	-0.913587	8.36456e-12
AAEL009886-RA	CCC3	sodium-coupled cation-chloride cotransporter	-1.32054	0.000467891
AAEL009888-RA	CCC2	sodium-coupled cation-chloride cotransporter	-1.09616	4.6601e-10
AAEL009899-RA			-1.49318	9.39361e-08
AAEL010061-RA			-1.10914	0.00590439
AAEL010086-RA		DNA replication licensing factor MCM4	1.2267	1.31293e-19
AAEL010088-RA			-0.800311	9.30798e-09
AAEL010094-RA		cyclin b	0.841932	6.18347e-64
AAEL010097-RA			1.18753	2.9901e-142
AAEL010135-RA			1.11607	5.8742e-09
AAEL010260-RA			-1.58427	1.01436e-07
AAEL010302-RA			-0.891742	1.06149e-10
AAEL010308-RA			-1.28152	0.000383412
AAEL010323-RA			-0.970321	1.14998e-09
AAEL010327-RA		Six/sine homebox transcription factors	-1.74369	1.81879e-37
AAEL010364-RA			0.931694	4.87391e-10
AAEL010366-RA		glucosyl/glucuronosyl transferases	-1.7389	4.07304e-06
AAEL010427-RA	APG6	autophagy related gene	1.06323	2.72641e-07
AAEL010434-RA		vitellogenin-A1 precursor	2.29807	3.91305e-14
AAEL010492-RA			0.910138	0.00014921
AAEL010589-RA		gamma-soluble nsf attachment protein (snap)	0.894191	3.27377e-07
AAEL010593-RA			1.37566	3.55371e-29
AAEL010624-RA		Osiris, putative	-1.10741	0.00266525
AAEL010653-RA		alpha-l-fucosidase	-1.16575	0.00339371
AAEL010673-RA		NADH dehydrogenase, putative	-0.882723	1.83672e-17
AAEL010681-RA		sodium/chloride dependent neurotransmitter transporter	-1.36557	3.83939e-05
AAEL010691-RA		ribonucleoside-diphosphate reductase small chain	1.11132	1.15978e-58
AAEL010783-RA		sodium/potassium-dependent ATPase beta-2 subunit	-1.59054	3.28857e-07
AAEL010809-RA		set	-0.850736	1.1998e-17
AAEL010821-RA	RpLP0	60S ribosomal protein LP0	-0.908409	7.98907e-57
AAEL010823-RA		ATP synthase delta chain	-0.975015	6.47887e-47
AAEL010877-RA			0.836211	3.33483e-18
AAEL010975-RA		paramyosin, long form	-0.954251	4.77968e-14
AAEL011022-RA		cysteine-rich protein, putative	-0.92382	0.000849971
AAEL011070-RA	CTLGA3	C-Type Lectin (CTL)	-0.956598	1.34527e-08
AAEL011088-RA	Dat	dopamine N-acetyltransferase	-1.75379	2.23995e-08
AAEL011099-RA		molybdopterin-binding	-0.87659	3.90384e-07
AAEL011111-RA			0.893688	1.07486e-21
AAEL011130-RA		alcohol dehydrogenase	-1.21568	0.00133866
AAEL011158-RB		disulfide oxidoreductase	0.812509	0.0009027
AAEL011184-RA		mitochondrial phosphate carrier protein	-1.04833	5.64873e-14
AAEL011222-RA	SCRB5	Class B Scavenger Receptor (CD36 domain)	-1.57243	1.92947e-08
AAEL011233-RA		SM protein G, putative	-1.18931	1.0983e-30
AAEL011263-RA		phosphatidylethanolamine-binding protein	-2.45709	3.91417e-12
AAEL011289-RA			0.941392	5.80543e-21
AAEL011292-RA		protease m1 zinc metalloprotease	-1.30902	6.75975e-05
AAEL011293-RA		vitamin-K-epoxide reductase (warfarin-sensitive), putative	-0.879533	7.63318e-09
AAEL011371-RA			-0.92738	0.000500315
AAEL011447-RB	RpL14	60S ribosomal protein L14	-1.12597	5.54415e-63
AAEL011466-RA		Biogenesis of lysosome-related organelles complex 1 subunit 6	-1.25662	5.70107e-06
AAEL011520-RA		sucrose transport protein	0.94927	0.000482735
AAEL011656-RA	RpS15	40S ribosomal protein S15	-1.10944	5.55917e-79
AAEL011772-RA		DNA repair protein rad50	-0.943655	3.77614e-05
AAEL011791-RA			-1.0209	2.52574e-16
AAEL011794-RA			0.842047	1.60531e-05
AAEL011811-RA		DNA replication licensing factor MCM3	0.91329	9.42237e-26
AAEL011832-RA			-0.817618	7.32739e-24
AAEL011966-RA			-1.24955	0.000204251
AAEL011996-RA	AKHR-II		-0.873609	0.00853146
AAEL012086-RA	LRIM1	leucine-rich immune protein (Long)	-1.62488	5.71523e-07
AAEL012092-RA		leucine-rich repeat	-2.26167	3.15414e-22
AAEL012102-RA			-1.38385	1.18188e-10
AAEL012266-RA	CYP4C38	cytochrome P450	1.37399	3.815e-35
AAEL012318-RA		2-amino-3-ketobutyrate coenzyme a ligase	-2.73069	4.07122e-138
AAEL012326-RA		calmodulin	-0.950401	1.82101e-31
AAEL012347-RA			0.897671	8.4782e-18
AAEL012438-RA			0.871138	0.000298317
AAEL012439-RA		enoyl-CoA hydratase (enoyl hydrase) (unsaturated acyl-CoA hydratase), putative	0.825689	5.45137e-17
AAEL012509-RA		Carboxylic ester hydrolase	-1.91021	1.4103e-11
AAEL012511-RA			-0.896201	2.13823e-12
AAEL012545-RA		Proliferating cell nuclear antigen	0.894561	1.84564e-26
AAEL012546-RA		DNA replication licensing factor MCM6	1.33	3.65265e-37
AAEL012713-RA	CLIPC16	Clip-Domain Serine Protease family C.	-1.12267	2.32652e-13
AAEL012761-RA	CYP325T2	cytochrome P450	-1.13318	0.00438642
AAEL012828-RA			-0.951647	0.00161109
AAEL012859-RA			-1.17336	0.00248639
AAEL012860-RA			-2.25225	1.30837e-32
AAEL012981-RA		sugar transporter	0.839127	0.00369245
AAEL013027-RA	15a-1	Vitelline membrane protein 15a-1	7.43424	1.00566e-208
AAEL013069-RA	Rack1	guanine nucleotide-binding protein subunit beta-like protein	-0.945757	2.78281e-51
AAEL013098-RA		coatomer	0.952463	2.22365e-12
AAEL013210-RA			0.828203	1.34116e-08
AAEL013347-RA		lethal(2)essential for life protein, l2efl	-1.10767	0.0034106
AAEL013352-RA		lethal(2)essential for life protein, l2efl	-1.01609	1.42029e-06
AAEL013462-RA			0.889048	0.00359639
AAEL013528-RA	TPX1	thioredoxin peroxidase	-0.860246	6.37242e-26
AAEL013533-RA			-1.15761	2.6945e-84
AAEL013570-RA			-1.51684	7.22983e-16
AAEL013611-RA		AMP dependent ligase	-1.36174	0.000269499
AAEL013661-RA		actin binding protein, putative	-0.859341	6.82798e-16
AAEL013774-RA			0.965814	0.00661099
AAEL013829-RA		cuticle protein, putative	1.51864	8.01334e-05
AAEL013876-RA		mitochondrial NADH:ubiquinone oxidoreductase B14.7 subunit, putative	-1.00832	1.17357e-25
AAEL013879-RA			0.961003	0.00109957
AAEL013987-RA			-1.66821	8.63166e-17
AAEL014002-RA			0.880419	0.0042441
AAEL014028-RA			0.823139	4.63268e-11
AAEL014170-RA			-1.10581	0.00146178
AAEL014171-RA			-1.45952	4.06131e-37
AAEL014198-RA		cdp-diacylglycerol--glycerol-3-phosphate 3-phosphatidyltransferase	-1.11526	6.0135e-08
AAEL014425-RA			-1.27755	5.90082e-05
AAEL014452-RA		acyl-coa dehydrogenase	0.871954	1.62336e-27
AAEL014507-RA		peptide n-glycanase (pngase)	0.85362	2.49857e-05
AAEL014510-RA		Sprouty	-0.933162	0.00613877
AAEL014561-RA		Vitelline membrane protein 15a-3	5.61903	1.19304e-299
AAEL014846-RA	inx1	Innexin	-1.02801	0.00359681
AAEL014847-RA	inx2	Innexin	-1.15551	1.36449e-15
AAEL014893-RA	CYP6BB2	cytochrome P450	1.38529	0.000254472
AAEL014934-RA			-0.989088	0.000107295
AAEL014944-RA		cytochrome c oxidase polypeptide	-0.936704	3.84401e-45
AAEL015305-RA		sulfotransferase (sult)	-0.859298	0.00119203
AAEL015458-RA	Tf1	transferrin	-2.25164	3.42495e-75
AAEL015571-RA			1.20317	0.000647445
AAEL017015-RA			0.872987	0.000383412
AAEL017030-RA			-1.08164	8.57765e-17
AAEL017144-RA			-0.82102	0.000483264
AAEL017186-RA		ATP-dependent DNA helicase PIF1	0.815752	2.73094e-11
AAEL017198-RA		Ribosomal protein L37	-1.35966	1.05232e-106
AAEL017212-RA			-1.08332	3.25515e-21
AAEL017334-RA			1.89413	2.20061e-10
AAEL017403-RA	TMOF	Trypsin Modulating Oostatic Factor	1.9421	1.77005e-07
AAEL017460-RA		Angiotensin-converting enzyme	-1.00297	0.000344911
AAEL017462-RB			-1.0905	4.31324e-05
AAEL017563-RA			-1.66072	1.63833e-45
AAEL018114-RA			-1.19672	9.02577e-05
AAEL018132-RA			0.855751	1.53846e-09
AAEL018195-RA			1.00204	3.41338e-13
AAEL018201-RA			0.84343	2.29083e-13
AAEL018240-RA			-1.0544	0.00939117
AAEL018266-RA			-1.3331	0.000107211
AAEL018301-RA			0.821192	3.00695e-13
AAEL018326-RA		Sodium/nucleoside cotransporter	0.810861	2.32894e-13
AAEL018514-RA	Arthropod_7SK	Arthropod 7SK RNA	-1.03519	0.00504051
AAEL018658-RA	ND2	NADH dehydrogenase subunit 2	-1.49582	1.98908e-07
AAEL018661-RA	tRNA-Tyr	tRNA-Tyr	-1.45798	1.23958e-10
AAEL018662-RA	COX1	cytochrome c oxidase subunit I	-1.25741	1.11502e-78
AAEL018664-RA	COX2	cytochrome c oxidase subunit II	-1.37133	7.33555e-15
AAEL018668-RA	ATP6	ATP synthase F0 subunit 6	-1.36341	5.07688e-61
AAEL018669-RA	COX3	cytochrome c oxidase subunit III	-1.54184	1.89575e-128
AAEL018671-RA	ND3	NADH dehydrogenase subunit 3	-1.28174	5.34289e-10
AAEL018678-RA	ND5	NADH dehydrogenase subunit 5	-1.75435	1.73378e-31
AAEL018680-RA	ND4	NADH dehydrogenase subunit 4	-1.68351	3.66033e-79
AAEL018681-RA	ND4L	NADH dehydrogenase subunit 4L	-1.68308	6.81992e-17
AAEL018685-RA	CYTB	cytochrome b	-1.43387	1.4629e-62
AAEL018687-RA	ND1	NADH dehydrogenase subunit 1	-1.61694	7.62861e-81
AAEL018689-RA	lsu rRNA	16S ribosomal RNA	-1.72833	6.08908e-95
AAEL018691-RA	ssu rRNA	12S ribosomal RNA	-0.996258	5.1377e-05
AAEL018710-RA			0.862431	1.15234e-05
