## Supplementary material for "The juvenile hormone receptor Methoprene-tolerant is involved in the sterilizing effect of pyriproxyfen on adult *Aedes aegypti* mosquitoes": DEGs in the Ae. aegypti ovary at 24 h PBM transcriptome

### Sheet: PPF_24hPBM_Ovary
Table S11: DEGs in the Ae. aegypti ovary at 24 h PBM transcriptome
Transcript ID	Gene name	Gene description	log2 Fold-Change	padj
AAEL000010-RA	Rpl36-1	60S ribosomal protein L36	-0.931715	0.000493833
AAEL000182-RA			-0.842344	1.7476e-25
AAEL000234-RA	SCRB7	Class B Scavenger Receptor (CD36 domain)	-1.20418	1.00794e-29
AAEL000521-RA			-1.53894	1.02763e-14
AAEL000599-RA		wingless protein, putative	1.15625	2.42725e-05
AAEL000647-RA			-3.95278	1.96933e-69
AAEL000651-RA		alpha-amylase	-0.948888	0.000118107
AAEL000679-RA		NEDD8, putative	-0.845675	9.21869e-33
AAEL000757-RB		anterior fat body protein	-1.30462	1.0372e-06
AAEL000769-RA		arginine/serine-rich splicing factor	-1.79282	4.66264e-26
AAEL000780-RA		amino acid transporter	1.34793	3.6237e-11
AAEL000859-RA			-0.911131	6.46032e-07
AAEL000933-RA			-0.93197	2.8959e-07
AAEL000943-RA			0.999072	1.56116e-26
AAEL000947-RA	spase22-23	microsomal signal peptidase 23 kd subunit (spc22/23)	-1.09376	3.27402e-93
AAEL000961-RA			0.869449	3.56153e-186
AAEL000985-RA			-1.08502	4.17437e-74
AAEL001047-RA		adenylate cyclase	-0.845648	8.42987e-21
AAEL001106-RA			-0.818654	0.00390086
AAEL001173-RA		amidase	-0.857011	2.771e-31
AAEL001184-RA			1.07128	0.000122405
AAEL001233-RA	CLIPE9	Clip-Domain Serine Protease family E. Protease homologue	2.83447	1.0537e-31
AAEL001247-RA			-0.823427	1.15462e-57
AAEL001257-RA		sugar transporter	0.813269	3.39187e-66
AAEL001307-RA		SEC14, putative	-1.17104	2.32968e-05
AAEL001401-RA	LRIM10A	leucine-rich immune protein (Short)	-0.819885	0.00360765
AAEL001565-RA		peptidyl-glycine alpha-amidating monooxygenase	-0.831233	0.000278996
AAEL001577-RA			-2.82856	4.29519e-29
AAEL001593-RB		glycerol-3-phosphate dehydrogenase	-0.816866	0.004166
AAEL001667-RA		multicopper oxidase	3.15337	7.56145e-40
AAEL001690-RA		serine-type enodpeptidase	-2.89106	7.77821e-31
AAEL001706-RA		p15-2a protein, putative	-0.891069	1.4941e-32
AAEL001816-RA		glucosyl/glucuronosyl transferases	-0.92974	0.000197378
AAEL001844-RA		zinc carboxypeptidase	-1.46787	4.87906e-18
AAEL001855-RA		zinc carboxypeptidase	0.899581	0.000646547
AAEL001893-RA		zinc finger protein	-1.29607	3.45363e-16
AAEL001905-RA			-2.05882	9.21623e-18
AAEL001964-RA		protein serine/threonine kinase, putative	-1.02961	0.000147789
AAEL001968-RB		zinc transporter	-0.804205	4.33032e-09
AAEL002075-RA			0.925613	0.000314158
AAEL002183-RA		oligosaccharyl transferase, subunit, putative	-0.979397	8.77453e-58
AAEL002293-RA			-0.989787	2.92448e-16
AAEL002390-RA		zinc finger protein	1.7192	1.16601e-72
AAEL002472-RA			-0.966412	6.5335e-06
AAEL002546-RA			-1.64524	4.80323e-10
AAEL002567-RA			1.05109	6.2964e-05
AAEL002592-RA			-1.46804	1.10262e-118
AAEL002639-RA	Rpl36-2	60S ribosomal protein L36	-1.40634	4.41915e-62
AAEL002662-RA		elongase, putative	-1.83089	2.36676e-96
AAEL002673-RA		elongase, putative	-1.97838	1.82424e-149
AAEL002701-RA		mannosyltransferase	-1.04389	1.91505e-33
AAEL002721-RA			-1.86841	1.7165e-44
AAEL002758-RA			-0.895202	5.49667e-20
AAEL002797-RA			-1.00376	1.19836e-19
AAEL002811-RA			-1.0204	4.56138e-05
AAEL002853-RA		Ccaat/enhancer binding protein	-2.97506	6.99345e-62
AAEL003011-RA		NADH dehydrogenase, putative	-1.04056	5.80018e-13
AAEL003056-RA		brain chitinase and chia	-1.03117	3.98474e-07
AAEL003154-RA		aldo-keto reductase	-2.25502	6.00351e-117
AAEL003192-RA		mfs transporter	-1.27768	4.96164e-11
AAEL003211-RA		beta-carotene dioxygenase	-1.5476	1.3867e-28
AAEL003267-RB			-1.42005	2.64097e-09
AAEL003301-RA		MRAS2, putative	-1.07608	0.00011268
AAEL003418-RA		microsomal signal peptidase 25 kda subunit	-1.19815	1.76523e-150
AAEL003505-RA		jun	-0.891345	3.54997e-13
AAEL003527-RA			0.958092	0.00035932
AAEL003590-RA			-1.41404	1.30385e-07
AAEL003619-RA		sodium/chloride dependent amino acid transporter	3.96087	0
AAEL003797-RA			-1.22142	6.90146e-21
AAEL003864-RA			-0.891659	4.13009e-16
AAEL003977-RA		elongase, putative	-0.825862	8.70012e-33
AAEL004023-RA		juvenile hormone-inducible protein, putative	-1.03562	2.50452e-11
AAEL004028-RA		glucose dehydrogenase	-1.59945	1.07994e-25
AAEL004119-RA		ribonuclease p/mrp subunit	-0.855713	3.2986e-16
AAEL004292-RA			-1.891	1.49093e-22
AAEL004342-RA	OBP18	odorant binding protein OBP18	-0.814186	0.0011804
AAEL004369-RA		alpha-glucosidase	-3.29883	2.42081e-40
AAEL004390-RA	HPX8B	heme peroxidase	0.853481	6.10043e-227
AAEL004450-RA		cytochrome b5, putative	-0.935257	1.64806e-06
AAEL004507-RA		valacyclovir hydrolase	-1.07103	1.34805e-06
AAEL004521-RA			-0.871045	4.3402e-07
AAEL004522-RA	GAM1	gambicin anti-microbial peptide	-0.897011	0.00142954
AAEL004528-RA			-0.91262	2.71508e-11
AAEL004588-RA			3.83289	5.61991e-75
AAEL004809-RA			-1.15008	2.30904e-38
AAEL004914-RA			-0.809309	7.024e-25
AAEL004928-RA			-0.836049	0.00341671
AAEL004940-RC		zinc finger protein	0.815535	0.000594895
AAEL004947-RA		elongase, putative	-3.45655	2.53839e-92
AAEL004953-RA		elongase, putative	-0.8766	0.00167465
AAEL004975-RA		Zinc finger protein	-1.40119	2.95851e-07
AAEL005043-RA		ATP-dependent bile acid permease	-0.898129	0.00131238
AAEL005185-RA			-0.882828	6.54452e-25
AAEL005255-RA	PDP1	PAR-domain protein 1	1.12804	4.78625e-11
AAEL005312-RD			1.81855	6.60953e-31
AAEL005349-RA		Sugar transporter SWEET	1.7221	1.2067e-10
AAEL005392-RA		dihydropyridine-sensitive l-type calcium channel	-1.37982	1.30592e-07
AAEL005471-RA		Sec61 protein complex gamma subunit, putative	-1.30134	2.05764e-141
AAEL005588-RA			-0.854827	3.94694e-32
AAEL005604-RA		trypsin-epsilon, putative	-1.70277	7.03984e-13
AAEL005731-RA		forkhead box protein (AaegFOXL)	-1.83125	2.72249e-17
AAEL005772-RA	OBP22	odorant binding protein OBP22	-1.43101	2.75815e-20
AAEL005779-RB		CRAL/TRIO domain-containing protein	2.43463	5.24002e-36
AAEL005849-RA		synaptic vesicle protein	2.45394	8.29098e-36
AAEL005997-RA		allergen, putative	-0.814704	6.8946e-23
AAEL006132-RA			1.47244	1.05459e-11
AAEL006138-RA			-1.21948	6.18519e-146
AAEL006181-RA		amidase	1.21568	1.09049e-43
AAEL006197-RA			-1.37966	3.5634e-13
AAEL006259-RA	GPROP2	long wavelength sensitive opsin	1.77036	3.20478e-11
AAEL006265-RA			1.11511	1.30287e-16
AAEL006480-RA			-0.804125	1.12061e-66
AAEL006563-RA	Vcp	Vitellogenic carboxypeptidase Precursor	-1.34606	7.80924e-73
AAEL006607-RA		juvenile hormone-inducible protein, putative	1.06223	6.47436e-05
AAEL006649-RA		tnf receptor associated factor	-1.02665	4.39523e-32
AAEL006688-RA		Splicing factor 3B subunit 5	-0.805981	3.51754e-18
AAEL006704-RA		fibrinogen and fibronectin	-1.73324	8.38074e-11
AAEL006718-RA		Sugar transporter SWEET	-0.91618	2.95788e-05
AAEL006800-RA		sodium/chloride dependent transporter	0.893288	1.1678e-51
AAEL006900-RA			1.10596	9.55294e-16
AAEL006932-RA		transcription factor ap-2	-1.52086	9.93526e-14
AAEL006953-RA			-4.96548	2.12544e-110
AAEL006965-RA		NBP2b protein, putative	-0.961162	5.41577e-14
AAEL007010-RA	CYP6AG4	cytochrome P450	-1.35347	7.79504e-07
AAEL007355-RA	mRpS18A	mitochondrial ribosomal protein, S18A, putative	-0.944858	2.35169e-14
AAEL007367-RA			-0.972901	2.38312e-08
AAEL007397-RA	E75	Ecdysone-induced protein 75B isoform A Nuclear receptor	-1.0268	2.14627e-06
AAEL007397-RC	E75	Ecdysone-induced protein 75B isoform A Nuclear receptor	-1.01717	1.83146e-11
AAEL007432-RA		serine collagenase 1 precursor, putative	-2.89615	7.68039e-29
AAEL007545-RA			-1.60943	5.09299e-10
AAEL007634-RA		Protein KRTCAP2 homolog	-0.811968	8.12158e-17
AAEL007653-RA		allantoinase	1.1439	5.81845e-08
AAEL007657-RA		low-density lipoprotein receptor (ldl)	1.51323	0
AAEL007765-RB	SRPN10	Serine Protease Inhibitor (serpin) likely cleavage at K/R. Transcript A.	-0.83524	3.59077e-05
AAEL007779-RA			-2.73038	1.61305e-25
AAEL007793-RA		alkyldihydroxyacetonephosphate synthase	-1.38873	1.6577e-07
AAEL007842-RA			-0.854585	6.11435e-07
AAEL007892-RA		xaa-pro aminopeptidase	1.24203	3.32256e-06
AAEL007942-RA		fibrinogen and fibronectin	-0.815705	0.000897224
AAEL007952-RA			-0.895133	6.47687e-18
AAEL008028-RA		monocarboxylate transporter	-0.93144	1.43891e-13
AAEL008073-RA			-0.831234	2.22258e-60
AAEL008094-RA			0.950418	0.000750796
AAEL008098-RA	PIWI2	PIWI	0.818486	4.31331e-34
AAEL008160-RA	FAS2	fatty acid synthase	0.892228	0.00127303
AAEL008193-RA			1.33679	8.61674e-08
AAEL008245-RA		metalloproteinase, putative	0.967643	9.5437e-05
AAEL008303-RA		calponin/transgelin	-1.0308	9.87091e-43
AAEL008380-RA			-2.14148	1.07408e-17
AAEL008449-RA			-0.969222	7.59615e-65
AAEL008471-RA			0.994642	3.18053e-13
AAEL008478-RA			-1.04483	1.02737e-09
AAEL008492-RA			-0.917315	2.5726e-24
AAEL008502-RA			0.868686	1.45641e-12
AAEL008594-RA			-0.844471	3.19235e-30
AAEL008675-RA			-1.19779	8.05605e-20
AAEL008773-RA		laminin A chain, putative	1.08405	6.82358e-58
AAEL008799-RA			-1.24085	4.9796e-06
AAEL008924-RA		cysteine-rich hydrophobic domain 2 (chic1)	-1.0822	2.56551e-92
AAEL009032-RA			-1.54208	4.23392e-25
AAEL009043-RA			-0.867992	6.25569e-07
AAEL009058-RA			-0.872135	0.000169347
AAEL009131-RA	CYP6Z8	cytochrome P450	-1.42715	7.9941e-08
AAEL009171-RA			1.47172	1.30567e-71
AAEL009195-RA			-1.09221	5.19418e-17
AAEL009244-RA		serine-type enodpeptidase	-0.896257	0.00141509
AAEL009253-RB			0.856919	3.4586e-24
AAEL009420-RA	SCRBQ1	Class B Scavenger Receptor (CD36 domain)	0.927071	7.13789e-08
AAEL009483-RA			-0.922952	3.21252e-14
AAEL009487-RA			1.90771	1.63262e-140
AAEL009616-RA		cadherin	1.10075	3.3661e-05
AAEL009642-RA		cathepsin b	-1.50754	3.30341e-20
AAEL009647-RA			-0.885795	1.38137e-24
AAEL009760-RA		Niemann-Pick Type C-2, putative	-0.812389	0.000923259
AAEL009784-RA		cuticle protein, putative	1.32909	1.91904e-09
AAEL009936-RA			-0.907145	3.1356e-08
AAEL010027-RA		CRAL/TRIO domain-containing protein	1.2894	2.42818e-16
AAEL010050-RA			-0.806832	0.00398662
AAEL010083-RA	IMD	IMD pathway signalling Immune Deficiency (Imd)	-0.838956	1.72286e-08
AAEL010140-RA		sodium/potassium-dependent ATPase beta-2 subunit	-1.12045	3.76138e-11
AAEL010206-RA		xylulose kinase	-0.825128	5.61445e-06
AAEL010327-RA		Six/sine homebox transcription factors	0.930416	3.05272e-31
AAEL010389-RA		Carboxylic ester hydrolase (Fragment)	0.804265	2.01481e-11
AAEL010434-RA		vitellogenin-A1 precursor	-1.15198	9.92805e-55
AAEL010487-RA			-1.51556	5.57352e-52
AAEL010507-RA			-1.31342	1.27878e-08
AAEL010514-RA		aminoacyl-tRNA synthetase auxiliary protein, 43kD, putative	1.16521	3.32473e-24
AAEL010529-RA			-0.814727	0.00362834
AAEL010782-RA		carboxypeptidase	-1.88182	1.02138e-12
AAEL010783-RA		sodium/potassium-dependent ATPase beta-2 subunit	1.12716	9.85424e-17
AAEL010898-RA			0.865463	2.53201e-22
AAEL011082-RA			-1.50501	7.53987e-45
AAEL011160-RA			-1.85365	2.64763e-16
AAEL011180-RA			-1.13529	4.30127e-05
AAEL011203-RA			2.13496	6.49961e-29
AAEL011206-RB		aminoacylase, putative	-0.907526	4.34253e-10
AAEL011239-RA		short-chain dehydrogenase	-0.877918	5.85653e-05
AAEL011313-RA		Epoxide hydrolase	1.11163	1.37587e-16
AAEL011468-RA		protein kinase C inhibitor, putative	-1.01743	7.3548e-21
AAEL011513-RA			-1.01343	7.42416e-05
AAEL011621-RA	CTLMA13	C-Type Lectin (CTL) - mannose binding	-0.945917	0.00058934
AAEL011633-RA		fibrinogen and fibronectin	-0.83368	0.00261996
AAEL011641-RA		transferrin	-0.942038	3.8275e-05
AAEL011892-RA		receptor for activated C kinase, putative	0.942916	2.07816e-175
AAEL011989-RB		signal peptide peptidase	-1.08222	2.62953e-32
AAEL012008-RA		cyclophilin	1.39483	1.28441e-33
AAEL012078-RA		Gamma-glutamylcyclotransferase	-0.857066	7.98206e-23
AAEL012102-RA			-1.0742	3.01301e-43
AAEL012187-RA		lethal(3)malignant brain tumor	0.988561	1.42896e-161
AAEL012266-RA	CYP4C38	cytochrome P450	0.867332	6.88409e-56
AAEL012318-RA		2-amino-3-ketobutyrate coenzyme a ligase	1.17139	6.98981e-13
AAEL012343-RA		lysosomal acid lipase, putative	0.928353	0.000203578
AAEL012359-RA		nucleoside-diphosphate kinase NBR-A, putative	-0.973554	0
AAEL012425-RA		sterol desaturase	-1.21241	6.16934e-07
AAEL012474-RA			-1.04815	1.71387e-05
AAEL012477-RA			-1.46397	1.91638e-10
AAEL012478-RA		glucose transporter, putative	-0.86962	3.87768e-07
AAEL012511-RA			-0.865322	1.55984e-16
AAEL012543-RA		myosin motor, putative	-1.33415	6.16883e-07
AAEL012548-RA		glycosylphosphatidylinositol-specific phospholipase C, putative	-0.866628	5.497e-06
AAEL012639-RA			1.23721	1.6554e-06
AAEL012644-RA			2.12591	1.85377e-15
AAEL012650-RA			1.74852	7.38868e-11
AAEL012654-RA		triacylglycerol lipase, pancreatic	-1.68771	2.2045e-10
AAEL012679-RA		juvenile hormone-inducible protein, putative	-0.802238	1.23918e-05
AAEL012702-RA		ATP-binding cassette sub-family A member 3, putative	-1.38785	2.40413e-12
AAEL012712-RA	CLIPC13	Clip-Domain Serine Protease family C	-1.26809	1.67531e-09
AAEL012777-RA		serine protease snake, putative	-1.01602	0.000288184
AAEL012828-RA			-1.34847	3.92987e-10
AAEL012855-RA			-1.22665	8.57398e-06
AAEL012863-RA		Predicted acetyltransferase	-1.10763	4.48042e-26
AAEL013027-RA	15a-1	Vitelline membrane protein 15a-1	-1.06043	8.6356e-33
AAEL013262-RA			-0.838275	8.06114e-05
AAEL013284-RA	LT1	late trypsin 1, serine-type enodpeptidase	-1.35114	7.14055e-23
AAEL013320-RA		translocon-associated protein, delta subunit	-1.02985	3.85168e-129
AAEL013338-RA		lethal(2)essential for life protein, l2efl	-1.64297	0
AAEL013490-RA			-0.915311	3.25906e-12
AAEL013494-RA			-0.850393	3.09105e-20
AAEL013562-RA		zinc finger protein, putative	-2.135	2.91968e-21
AAEL013661-RA		actin binding protein, putative	-0.850302	4.78209e-81
AAEL013758-RA			0.905479	0.000427407
AAEL013775-RA			-1.32221	6.16934e-07
AAEL013829-RA		cuticle protein, putative	2.6605	1.8748e-26
AAEL013885-RA			-0.925273	0.000686794
AAEL013960-RA			-0.825366	1.20271e-27
AAEL013989-RA		protein translocation complex beta subunit, putative	-1.16222	1.55068e-49
AAEL014198-RA		cdp-diacylglycerol--glycerol-3-phosphate 3-phosphatidyltransferase	-0.836178	5.512e-05
AAEL014201-RA		chaperone protein, putative	-0.923285	0.000292705
AAEL014274-RA			0.96618	1.90703e-05
AAEL014315-RA			0.820434	0.00282947
AAEL014410-RA			-0.908341	1.34673e-19
AAEL014541-RA		maltose phosphorylase	-2.13509	1.09775e-16
AAEL014561-RA		Vitelline membrane protein 15a-3	-1.46519	2.38747e-44
AAEL014614-RA		cytochrome P450	-0.886897	0.000491153
AAEL014893-RA	CYP6BB2	cytochrome P450	-1.38849	3.34375e-07
AAEL015007-RA		Proteasome subunit alpha type	-0.976596	5.3833e-74
AAEL015052-RA			0.833235	1.23918e-05
AAEL015451-RA			1.72899	1.79461e-14
AAEL015458-RA	Tf1	transferrin	-1.06749	1.34909e-11
AAEL015631-RA		asparagine synthetase	0.96597	5.88842e-17
AAEL017212-RA			-0.895093	6.97469e-82
AAEL017289-RA			0.828952	1.63965e-22
AAEL017302-RA		Farnesol dehydrogenase	-0.955348	0.000187281
AAEL017334-RA			5.13773	2.21842e-142
AAEL017403-RA	TMOF	Trypsin Modulating Oostatic Factor	-1.57308	1.20799e-64
AAEL017539-RA	CYP6BY1	cytochrome P450	0.986902	7.27864e-05
AAEL017811-RA	RNase_MRP	RNase MRP	-0.968322	2.71072e-06
AAEL018671-RA	ND3	NADH dehydrogenase subunit 3	-0.829167	7.99097e-40
AAEL018678-RA	ND5	NADH dehydrogenase subunit 5	-0.824017	5.92962e-05
AAEL018687-RA	ND1	NADH dehydrogenase subunit 1	-0.948437	2.08763e-67
