## Supplementary material for "The juvenile hormone receptor Methoprene-tolerant is involved in the sterilizing effect of pyriproxyfen on adult *Aedes aegypti* mosquitoes": List of primers used in quantitative real-time PCR and dsRNA synthesis for RNAi mediated knockdown

### Sheet: Primers
Table S12: List of primers used in quantitative real-time PCR and dsRNA synthesis for RNAi mediated knockdown
Gene ID	Gene name	Abbreviation	Direction	Primer Sequences (5'-3')
AAEL009496	Ribosomal protein S7	RPS7	Left	TCAGTGTACAAGAAGCTGACCGGA
			Right	TTCCGCGCGCGCTCACTTATTAGATT
AAEL001746	Methoprene-tolerant	Met	Left	CGGCTGACTTTGTGGTCCAGAAG
			Right	CTGCGTGAAAGGCTTGCGGCAAC
AAEL005646	Vitellogenin	Vg	Left	CCAGAAGACGTCAGCATTCA
			Right	TGGCGCAGATGATAGAACAG
AAEL009588	Hormone receptor 3	HR3	Left	GTGTGCGGCGACAAGTCGTC
			Right	TCGACCGAATTTGACCGCGTC
AAEL010719	Ecdysone receptor isoform A	EcRA	Left	CCGTTACGGTTTACGCTAGTG
			Right	TAGCCATTGGACATGGTGGTA
AAEL010719	Ecdysone receptor isoform B	EcRB	Left	GCAGGGTTGACATCAAGTATC
			Right	CTAATCGCACGTTCTGCTTCA
AAEL007397	Ecdysone-induced protein 75B isoform A	E75A	Left	CAGACATCTCGTACCAACAGTCG
			Right	TTCGACCAACCGTGGTACTGTTC
AAEL002390	Krüppel homologue 1	Kr-h1	Left	CAGGTCGTCAATCTGAGCAA
			Right	GGTCTGGTGGAAGTTCGTGT
AAEL005850	Hormone receptor 4	HR4	Left	GAAACGTGAACGACCATTACCTG
			Right	CTTGGACAGGACTACTCGGAGGT
AAEL009387	Hexokinase	HEX	Left	CTAGATCTGGGCGGTACCAA
			Right	GTCCCACTGCCAAGCATAAT
AAEL001668	Enolase	ENO	Left	GAAGTTGGACGGTACCGAGA
			Right	GCAGGATGATGTTTCCGTTT
AAEL004988	Phosphoglycerate kinase	PGK	Left	CCGCTCCAAGATCATTGTTT
			Right	ACAACGGCATCCATAAGAGC
AAEL000223	alpha glucosidase	A-glcdase	Left	GCGGATTTCCAAGAAAATGA
			Right	TTCTGGGCCTCAAAATCATC
AAEL011520	sucrose transport protein	STP	Left	AGTACCATGCCAAGGGACAG
			Right	CGATGATCTGTGCGAGAAAA
AAEL014553	Triglycerol lipase 1	TAG lipase 1	Left	CATTGGGCACTTGGATTTCT
			Right	GCTCGAGATCCACATTCCAT
AAEL008160	Fatty acid synthase 1	FAS-1	Left	GAGGTCGTCCGATTGGTTTC
			Right	AGGACAACCTTGCCGATGTG
AAEL001593	glycerol-3-phosphate dehydrogenase	GPDH	Left	CGTAAGGTGTCGGAAGCATT
			Right	CATGCCTTTGTTCTTCAGCA
AAEL004579	Acyl CoA dehydrogenase	ACAD	Left	GGCTTTATCGGAACAAACGA
			Right	CAGAATGCCGCTAGTTAGGC
AAEL003363	phosphatidic acid phosphatase	PAP	Left	ACAACTCCAGCTACGCCTGT
			Right	ATGGATCACTCGAACGAAGG
AAEL001746	Methoprene-tolerant	Met dsRNA	Left	TAATACGACTCACTATAGGGGCTGTTAAAAGTGGATGATGATAC
			Right	TAATACGACTCACTATAGGGAATCGGCACCTTGGTAGAACGATC
